# Phylogenomic evidence for host specialization and genetic divergence in OsHV-1 infecting *Magallana gigas* and *Ostrea edulis*

**DOI:** 10.1101/2023.08.23.554398

**Authors:** Camille Pelletier, Germain Chevignon, Nicole Faury, Isabelle Arzul, Céline Garcia, Bruno Chollet, Tristan Renault, Benjamin Morga, Maude Jacquot

## Abstract

Cross-species transmission is a major driver of disease emergence in humans and animals. The *Ostreavirus ostreidmalaco1* (OsHV-1) is mainly associated with mortality in the Pacific oyster *Magallana gigas*, but has also been found in other mollusks, including the European flat oyster *Ostrea edulis*. This raises questions about OsHV-1 host specificity. This study explored the genetic differentiation of OsHV-1 in *M. gigas* and *O. edulis* and the underlying mechanisms. Using high-throughput sequencing, 40 OsHV-1 genomes were obtained from both *O. edulis* and *M. gigas* and were analyzed to assess viral diversity, lineage isolation, and cross-species transmission. Comparative genomics, population genetics, phylogenetic and phylodynamic methods revealed that host species significantly influence viral genetic structure. The data suggest that OsHV-1 was introduced in Europe with *M. gigas*, followed by a cross-species transmission event and divergence into two distinct lineages. Selection signals were identified in genomic regions involved in key viral functions, including host binding, DNA replication, and membrane-associated proteins, indicating possible adaptation to different hosts. Future research should investigate coevolution between OsHV-1 and a broader range of host species using phylogenetic approaches to better understand host-virus dynamics.
