## Supplemental Table 1 for "Phylogenomic evidence for host specialization and genetic divergence in OsHV-1 infecting *Magallana gigas* and *Ostrea edulis*"

### Sheet: Feuil1
Library ID	ID in the study	Host specie	Sample location	Latitude	Longitude	Sampling year	DNA extraction year	Storage condition before DNA extraction	Host devlopmental stage	OsHV-1 genome copies number per ng of DNA	Sequencer device	Number of reads per sample	Quality-filtered reads aligned on oyster reference genome	Quality-filtered reads aligned on OsHV-1 de novo genomes	% of OsHV-1 reads	OsHV-1 coverage depth	OsHV-1 contigs number	Reads accession number
OsHV-1/Quiberon.FRA/2007/Oe-Pl-022	OE-07-Qui-Pl-022	O. edulis	Quiberon Bay	47.5569	-3.0891	2007	2019	Ethanol 100 %	Pool of larvae	164860	HiSeq 4000, PE 150 pba	40351293	35376452	262406	0.650304	384.222	4	SAMN36736021
OsHV-1/Quiberon.FRA/2007/Oe-Pl-016	OE-07-Qui-Pl-016	O. edulis	Quiberon Bay	47.5569	-3.0891	2007	2019	Ethanol 100 %	Pool of larvae	49060	NovaSeq 300M, PE 150 pbc	128839859	117443245	361147	0.280307	528.802	5	SAMN36736022
OsHV-1/Quiberon.FRA/2007/Oe-Pl-019	OE-07-Qui-Pl-019	O. edulis	Quiberon Bay	47.5569	-3.0891	2007	2019	Ethanol 100 %	Pool of larvae	44820	HiSeq 4000, PE 150 pba	88180244	77091844	255641	0.289907	374.317	3	SAMN36736023
OsHV-1/Quiberon.FRA/2007/Oe-Pl-023	OE-07-Qui-Pl-023	O. edulis	Quiberon Bay	47.5569	-3.0891	2007	2019	Ethanol 100 %	Pool of larvae	16704	NovaSeq 300M, PE 150 pbc	130400791	120116999	124516	0.0954872	182.32	5	SAMN36736024
OsHV-1/Quiberon.FRA/2007/Oe-Pl-025	OE-07-Qui-Pl-025	O. edulis	Quiberon Bay	47.5569	-3.0891	2007	2019	Ethanol 100 %	Pool of larvae	49400	NovaSeq 300M, PE 150 pbc	140709112	128590584	468629	0.333048	686.18	4	SAMN36736025
OsHV-1/Quiberon.FRA/2007/Oe-A-016	OE-07-Qui-A-016	O. edulis	Quiberon Bay	47.5569	-3.0891	2007	2022	Ethanol 100 %	Adult	3032	NovaSeq 300M, PE 150 pbc	129531442	119256448	27364	0.0211254	40.0672	5	SAMN36736026
OsHV-1/Quiberon.FRA/2007/Oe-A-020	OE-07-Qui-A-020	O. edulis	Quiberon Bay	47.5569	-3.0891	2007	2022	Ethanol 100 %	Adult	1583.4	NovaSeq 300M, PE 150 pbc	134621618	124728603	19952	0.0148208	29.2143	5	SAMN36736027
OsHV-1/Quiberon.FRA/2007/Oe-A-022	OE-07-Qui-A-022	O. edulis	Quiberon Bay	47.5569	-3.0891	2007	2022	Ethanol 100 %	Adult	4148	NovaSeq 300M, PE 150 pbc	133958137	122821411	29457	0.0219897	43.1318	5	SAMN36736028
OsHV-1/Quiberon.FRA/2008/Oe-A-020	OE-08-Qui-A-020	O. edulis	Quiberon Bay	47.5569	-3.0891	2008	2022	Ethanol 100 %	Adult	1768.6	NovaSeq 300M, PE 150 pbc	59870130	55322078	8063	0.0134675	11.8061	5	SAMN36736029
OsHV-1/Quiberon.FRA/2008/Oe-Pl-005	OE-08-Qui-Pl-005	O. edulis	Quiberon Bay	47.5569	-3.0891	2008	2019	Ethanol 100 %	Pool of larvae	5686	NovaSeq 300M, PE 150 pbc	138626714	127183943	56984	0.0411061	83.4376	5	SAMN36736030
OsHV-1/Quiberon.FRA/2008/Oe-Pl-008	OE-08-Qui-Pl-008	O. edulis	Quiberon Bay	47.5569	-3.0891	2008	2019	Ethanol 100 %	Pool of larvae	8978	NovaSeq 300M, PE 150 pbc	284139443	259156526	119543	0.0420719	175.038	5	SAMN36736031
OsHV-1/Quiberon.FRA/2008/Oe-Pl-020	OE-08-Qui-Pl-020	O. edulis	Quiberon Bay	47.5569	-3.0891	2008	2019	Ethanol 100 %	Pool of larvae	158280	HiSeq 4000, PE 150 pba	59436761	51251952	651276	1.09575	953.617	4	SAMN36736032
OsHV-1/Quiberon.FRA/2008/Oe-Pl-022	OE-08-Qui-Pl-022	O. edulis	Quiberon Bay	47.5569	-3.0891	2008	2019	Ethanol 100 %	Pool of larvae	18284	HiSeq 4000, PE 150 pba	56554031	46971916	44203	0.0781607	64.7233	4	SAMN36736033
OsHV-1/Quiberon.FRA/2008/Oe-Pl-029	OE-08-Qui-Pl-029	O. edulis	Quiberon Bay	47.5569	-3.0891	2008	2019	Ethanol 100 %	Pool of larvae	2708	NovaSeq 300M, PE 150 pbc	121060485	110836405	13757	0.0113637	20.1434	5	SAMN36736034
OsHV-1/Quiberon.FRA/2009/Oe-Pl-001	OE-09-Qui-Pl-001	O. edulis	Quiberon Bay	47.5569	-3.0891	2009	2019	Ethanol 100 %	Pool of larvae	47000	NovaSeq 300M, PE 150 pbc	57995948	51279543	2319219	3.99893	3395.87	5	SAMN36736035
OsHV-1/Quiberon.FRA/2009/Oe-Pl-004	OE-09-Qui-Pl-004	O. edulis	Quiberon Bay	47.5569	-3.0891	2009	2019	Ethanol 100 %	Pool of larvae	74640	HiSeq 4000, PE 150 pba	38762343	34082051	351978	0.908041	515.376	4	SAMN36736036
OsHV-1/Quiberon.FRA/2009/Oe-Pl-005	OE-09-Qui-Pl-005	O. edulis	Quiberon Bay	47.5569	-3.0891	2009	2019	Ethanol 100 %	Pool of larvae	32000	HiSeq 4000, PE 150 pba	45878051	40196488	129193	0.281601	189.168	4	SAMN36736037
OsHV-1/Quiberon.FRA/2009/Oe-Pl-009	OE-09-Qui-Pl-009	O. edulis	Quiberon Bay	47.5569	-3.0891	2009	2019	Ethanol 100 %	Pool of larvae	222000	HiSeq 4000, PE 150 pba	82310651	70858118	1146450	1.39283	1678.67	5	SAMN36736038
OsHV-1/Quiberon.FRA/2009/Oe-Pl-011	OE-09-Qui-Pl-011	O. edulis	Quiberon Bay	47.5569	-3.0891	2009	2019	Ethanol 100 %	Pool of larvae	19386	NovaSeq 300M, PE 150 pbc	290877235	285 056 774	411461	0.141455	602.473	4	SAMN36736039
OsHV-1/Quiberon.FRA/2009/Oe-A-005	OE-09-Qui-A-005	O. edulis	Quiberon Bay	47.5569	-3.0891	2009	2022	Ethanol 100 %	Adult	2188	NovaSeq 300M, PE 150 pbc	138417842	125614336	24035	0.0173641	35.1927	5	SAMN36736040
OsHV-1/Quiberon.FRA/2009/Oe-A-009	OE-09-Qui-A-009	O. edulis	Quiberon Bay	47.5569	-3.0891	2009	2022	Ethanol 100 %	Adult	14458	NovaSeq 300M, PE 150 pbc	119464726	106356210	98625	0.0825557	144.41	5	SAMN36736041
OsHV-1/Quiberon.FRA/2009/Oe-A-010	OE-09-Qui-A-010	O. edulis	Quiberon Bay	47.5569	-3.0891	2009	2022	Ethanol 100 %	Adult	1468.6	NovaSeq 300M, PE 150 pbc	109643103	99497638	13437	0.0122552	19.6748	8	SAMN36736042
OsHV-1/SW/2012/Oe-A-006	OE-12-SW-A-006	O. edulis	Sweden	58.783414	11.104588	2012	2018	Freezing -20°C	Adult	307200000	Hiseq 2500, PE 100pbd	18971852	995758	2945399	15.5251	4312.74	4	SAMN36736043
OsHV-1/CharenteMaritime.FRA/2005/Mg-Po-002	MG-05-ChM-Po-002	M. gigas	Estuary Charente	45.955611	-1.289157	2005	2011	Freezing -80°C	Pool of oysters	113300	NovaSeq 6000, PE 150pbc	32066843	26559678	437137	1.36321	640.069	3	SAMN36736044
OsHV-1/FRA/2006/Mg-S-009	MG-06-FR-S-009	M. gigas	France	NA	NA	2006	2011	Freezing -80°C	Spat	22070	NovaSeq 6000, PE 150pbb	63933964	55588143	772409	1.20814	1130.98	4	SAMN36736045
OsHV-1/FRA/2006/Mg-S-010	MG-06-FR-S-010	M. gigas	France	NA	NA	2006	2011	Freezing -80°C	Spat	53760	NovaSeq 6000, PE 150pbc	37611112	32267638	216312	0.575128	316.73	4	SAMN36736046
OsHV-1/FRA/2006/Mg-S-011	MG-06-FR-S-011	M. gigas	France	NA	NA	2006	2011	Freezing -80°C	Spat	46330	NovaSeq 6000, PE 150pbc	37679564	32744893	575617	1.52766	842.835	4	SAMN36736047
OsHV-1/CharenteMaritime.FRA/2007/Mg-Pl-005	MG-07-ChM-Pl-005	M. gigas	Marennes-Oleron bay	45.789020	-1.109413	2007	2010	Freezing -80°C	Pool of larvae	30920	NovaSeq 6000, PE 150pbb	51474094	45558191	39880	0.0774759	58.3934	4	SAMN36736048
OsHV-1/Palavas.FRA/2007/Mg-Po-026	MG-07-Pal-Po-026	M. gigas	Palavas lagoon	43.521904	3.903652	2007	2011	Freezing -80°C	Pool of oysters	42240	NovaSeq 6000, PE 150pbc	36262932	25249462	629840	1.73687	922.23	7	SAMN36736049
OsHV-1/CharenteMaritime.FRA/2007/Mg-Po-030	MG-07-ChM-Po-030	M. gigas	Seudre channel	45.800907	-1.148296	2007	2011	Freezing -80°C	Pool of oysters	36400	NovaSeq 6000, PE 150pbc	48424334	37924091	89051	0.183897	130.391	5	SAMN36736050
OsHV-1/BritanyTrait.FRA/2008/Mg-Pl-021	MG-08-Bri-Pl-021	M. gigas	Britany trait	46.274313	-1.499028	2008	2010	Freezing -80°C	Pool of larvae	2452000	NovaSeq 6000, PE 150pbb	47507348	24355303	18296343	38.5127	26790	8	SAMN36736051
OsHV-1/BritanyTrait.FRA/2008/Mg-Pl-019	MG-08-Bri-Pl-019	M. gigas	Britany trait	46.274313	-1.499028	2008	2010	Freezing -80°C	Pool of larvae	42140000	NovaSeq 6000, PE 150pbc	50159120	26003899	17664078	35.2161	25864.3	5	SAMN36736052
OsHV-1/Meze.FRA/2008/Mg-Po-041	MG-08-Me-Po-041	M. gigas	Meze	43.401169	3.589658	2008	2010	Freezing -80°C	Pool of oysters	197900	NovaSeq 6000, PE 150pbc	39507196	32474612	122523	0.310128	179.402	5	SAMN36736053
OsHV-1/Rivedoux.FRA/2008/Mg-S-051	MG-08-Ri-S-051	M. gigas	Rivedoux	46.15819	-1.289157	2008	2010	Freezing -80°C	Spat	680600	NovaSeq 6000, PE 150pbc	51575059	44343935	372317	0.721894	545.157	5	SAMN36736054
OsHV-1/Rivedoux.FRA/2008/Mg-S-053	MG-08-Ri-S-053	M. gigas	Rivedoux	46.15820	-1.289158	2008	2010	Freezing -80°C	Spat	125200	NovaSeq 6000, PE 150pbc	45588527	39513330	80847	0.177341	118.379	4	SAMN36736055
OsHV-1/Rivedoux.FRA/2008/Mg-S-054	MG-08-Ri-S-054	M. gigas	Rivedoux	46.15821	-1.289159	2008	2010	Freezing -80°C	Spat	339100	NovaSeq 6000, PE 150pbc	37565129	32338831	195400	0.520163	286.11	4	SAMN36736056
OsHV-1/Rivedoux.FRA/2008/Mg-Po-087	MG-08-Ri-Po-087	M. gigas	Rivedoux	46.15822	-1.289160	2008	2010	Freezing -80°C	Pool of oysters	81710	NovaSeq 6000, PE 150pbc	36521918	31186670	806407	2.20801	1180.76	4	SAMN36736057
OsHV-1/BritanyTrait.FRA/2010/Mg-010	MG-10-Bri-x-010	M. gigas	Britany trait	46.274313	-1.499028	2010	2010	Freezing -80°C	NA	349900	NovaSeq 6000, PE 150pbc	37145264	30803521	964641	2.59694	1412.46	4	SAMN36736058
OsHV-1/BritanyTrait.FRA/2010/Mg-011	MG-10-Bri-x-011	M. gigas	Britany trait	46.274314	-0.499028	2010	2010	Freezing -80°C	NA	414000	NovaSeq 6000, PE 150pbc	37409741	32198244	230423	0.615944	337.392	4	SAMN36736059
OsHV-1/Normandie.FRA/2010/Mg-S-022	MG-10-Nor-S-022	M. gigas	Pirou Agon Gouville	49.043487	-1.609287	2010	2010	Freezing -80°C	Spat	682300	NovaSeq 6000, PE 150pbc	41057665	35788730	323179	0.787134	473.208	4	SAMN36736060
											Mean	8.20023e+07	94031367	1.29248e+06
											SD	6.16674e+07	4.98123e+07	3.92265e+06
											Minimum	18971852	995758	8063
											Macimum	290877235	259156526	18296343
