## Supplemental Table 3 for "Phylogenomic evidence for host specialization and genetic divergence in OsHV-1 infecting *Magallana gigas* and *Ostrea edulis*"

### Sheet: Feuil1
Function/Domain/Region	ORF	Number of iSNVs within OsHV-1 population collected from O. edulis	Number of iSNVs within OsHV-1 population collected from M. gigas
BIR repeat	ORF87	1	1
DNA packaging	ORF109	15	2
DNA polymerase	ORF100	6	2
dUTPase-like	ORF27	3	0
	ORF75	2	0
Exonuclease	ORF95	2	0
Herpes_UL93	ORF30	1	0
Membrane protein	ORF16	0	1
	ORF32	1	0
	ORF36	0	44
	ORF63	0	3
NTPase	ORF67	1	2
Origin-binding protein	ORF115	2	0
Primase	ORF66	24	2
	ORF7	2	1
Ribonuclease reductase	ORF20	1	0
	ORF51	2	0
Secreted	ORF120	0	1
Transmembrane protein	ORF103	1	1
	ORF111	88	0
	ORF22	6	1
	ORF41	2	1
	ORF54	1	0
	ORF57	2	0
	ORF59	2	0
	ORF65	1	0
	ORF65	0	1
	ORF68	0	14
	ORF72	1	0
	ORF77	1	1
	ORFIN.4	0	62
Unknown	ORF Supp	4	0
	ORF10	0	1
	ORF104	2	1
	ORF105	1	1
	ORF107	1	0
	ORF11	10	2
	ORF114	0	5
	ORF114	14	0
	ORF116	0	5
	ORF119	2	0
	ORF122	1	1
	ORF123	0	1
	ORF124	5	0
	ORF2	0	3
	ORF21	2	1
	ORF23	8	1
	ORF26	0	1
	ORF28	1	1
	ORF29	1	0
	ORF3	3	0
	ORF31	0	1
	ORF33	0	1
	ORF4	10	0
	ORF40	2	0
	ORF43	1	0
	ORF46	36	0
	ORF47	7	0
	ORF48	4	0
	ORF49	29	0
	ORF5	1	1
	ORF56	0	1
	ORF6	0	23
	ORF62	2	0
	ORF71	6	0
	ORF76	2	0
	ORF78	3	3
	ORF8	1	0
	ORF85	1	0
	ORF86	0	1
	ORF94	0	2
	ORF98	1	0
WSSV	ORF73	1	0
Zinc-finger, Ring-type	ORF106	0	1
	ORF117	3	1
	ORF121	0	1
	ORF38	1	0
	ORF53	0	1
	ORF9	1	1
	ORF96	0	1
	ORF97	1	0
	Total	336	203
