## Supplemental Table 4 for "Phylogenomic evidence for host specialization and genetic divergence in OsHV-1 infecting *Magallana gigas* and *Ostrea edulis*"

### Sheet: M. gigas
	Length	Number of polymorphisms	Ratio
UL	181441	257	0.14
IRL	10992	89	0.81
X	2090	12	0.53
IRS	10154	58	0.57
US	3370	18	0.53
Total	208047	434	2.58

### Sheet: O. edulis
	Length	Number of iSNVs	Ratio
UL	182362	348	0.19
IRL	10071	100	0.99
X	2090	15	0.72
IRS	10154	38	0.36
US	3370	35	1.04
Total	208047	536	3.3
