## Supplemental Table 5 for "Phylogenomic evidence for host specialization and genetic divergence in OsHV-1 infecting *Magallana gigas* and *Ostrea edulis*"

### Sheet: Feuil1
Start	End	Number of bases	Number of SNPs involved
61474	68405	6931	85
129821	130087	266	8
139664	139669	5	4
139696	139699	3	4
158698	158703	5	5
173860	175357	1497	5
178966	180440	1474	402
182116	182119	3	4
183718	183730	12	5
184844	185190	346	9
189875	189880	5	3
194785	195042	257	3
195042	195422	380	4
