## Supplemental Table 6 for "Phylogenomic evidence for host specialization and genetic divergence in OsHV-1 infecting *Magallana gigas* and *Ostrea edulis*"

### Sheet: % Identities
	OsHV-1/Quiberon.FRA/2007/Oe-Pl-019	OsHV-1/Quiberon.FRA/2007/Oe-Pl-025	OsHV-1/Quiberon.FRA/2007/Oe-Pl-022	OsHV-1/Quiberon.FRA/2009/Oe-Pl-004	OsHV-1/Quiberon.FRA/2008/Oe-Pl-020	OsHV-1/Quiberon.FRA/2008/Oe-Pl-022	OsHV-1/Quiberon.FRA/2009/Oe-Pl-005	OsHV-1/Quiberon.FRA/2009/Oe-Pl-009	OsHV-1/Quiberon.FRA/2007/Oe-Pl-016	OsHV-1/Quiberon.FRA/2007/Oe-Pl-023	OsHV-1/Quiberon.FRA/2009/Oe-Pl-011	OsHV-1/Quiberon.FRA/2007/Oe-A-022	OsHV-1/Quiberon.FRA/2007/Oe-Pl-025	OsHV-1/Quiberon.FRA/2009/Oe-A-010	OsHV-1/Quiberon.FRA/2009/Oe-Pl-001	OsHV-1/Quiberon.FRA/2008/Oe-Pl-008	OsHV-1/Quiberon.FRA/2007/Oe-A-020	OsHV-1/Quiberon.FRA/2008/Oe-Pl-029	OsHV-1/Quiberon.FRA/2007/Oe-A-016	OsHV-1/Quiberon.FRA/2008/Oe-Pl-005	OsHV-1/Quiberon.FRA/2009/Oe-A-005	OsHV-1/Quiberon.FRA/2009/Oe-A-009	OsHV-1/Quiberon.FRA/2008/Oe-A-020	OsHV-1/SW/2012/Oe-A-006	OsHV-1 Ref.	OsHV-1/CharenteMaritime.FRA/2005/Mg-Po-002	OsHV-1/CharenteMaritime.FRA/2007/Mg-Po-030	OsHV-1/FRA/2006/Mg-S-009	OsHV-1/FRA/2006/Mg-S-010	OsHV-1/FRA/2006/Mg-S-011	OsHV-1/Palavas.FRA/2007/Mg-Po-026	OsHV-1/BritanyTrait.FRA/2008/Mg-Pl-021	OsHV-1/BritanyTrait.FRA/2008/Mg-Pl-019	OsHV-1/Meze.FRA/2008/Mg-Po-041	OsHV-1/CharenteMaritime.FRA/2007/Mg-Pl-005	OsHV-1 µVarB	OsHV-1 µVarA	OsHV-1/Rivedoux.FRA/2008/Mg-S-051	OsHV-1/Rivedoux.FRA/2008/Mg-S-054	OsHV-1/Rivedoux.FRA/2008/Mg-Po-087	OsHV-1/Rivedoux.FRA/2008/Mg-S-053	OsHV-1/BritanyTrait.FRA/2010/Mg-010	OsHV-1/Normandie.FRA/2010/Mg-S-022	OsHV-1/BritanyTrait.FRA/2010/Mg-011
OsHV-1/Quiberon.FRA/2007/Oe-Pl-019		99.99	99.99	99.99	99.98	99.98	99.98	99.98	99.01	99.01	99.01	99.02	99.01	99.01	99.01	99.01	99.01	99	99.01	99	99	99	99.01	95.43	94.57	94.6	94.58	94.52	94.58	94.58	94.58	94.56	94.57	94.57	94.55	92.48	92.49	92.51	92.51	92.51	92.51	92.51	92.5	92.5
OsHV-1/Quiberon.FRA/2007/Oe-Pl-025	99.99		99.99	99.98	99.99	99.99	99.99	99.99	99	99	99	99	99	99	99	99	99	98.99	99	98.99	99	98.99	99	95.42	94.56	94.59	94.57	94.52	94.57	94.57	94.57	94.55	94.56	94.56	94.54	92.48	92.48	92.5	92.5	92.5	92.5	92.5	92.5	92.49
OsHV-1/Quiberon.FRA/2007/Oe-Pl-022	99.99	99.99		99.98	99.99	99.98	99.98	99.98	99	99.01	99	99.01	99.01	99	99	99	99	98.99	99	99	99	98.99	99	95.42	94.56	94.59	94.58	94.52	94.57	94.57	94.57	94.55	94.56	94.56	94.54	92.48	92.48	92.5	92.51	92.51	92.5	92.5	92.5	92.49
OsHV-1/Quiberon.FRA/2009/Oe-Pl-004	99.99	99.98	99.98		99.98	99.97	99.98	99.98	99	99.01	99.01	99.01	99.01	99.01	99	99	99	99	99	99	99	99	99	95.43	94.56	94.59	94.58	94.52	94.58	94.58	94.57	94.56	94.56	94.56	94.55	92.48	92.49	92.51	92.51	92.51	92.51	92.5	92.5	92.5
OsHV-1/Quiberon.FRA/2008/Oe-Pl-020	99.98	99.99	99.99	99.98		99.98	99.98	99.98	99	99	99	99	99	99	98.99	98.99	98.99	98.99	99	98.99	98.99	98.98	99	95.42	94.56	94.59	94.57	94.51	94.57	94.57	94.56	94.55	94.55	94.55	94.54	92.47	92.48	92.5	92.5	92.5	92.5	92.49	92.49	92.49
OsHV-1/Quiberon.FRA/2008/Oe-Pl-022	99.98	99.99	99.98	99.97	99.98		99.98	99.98	98.99	98.99	98.99	99	99	98.99	98.99	98.99	98.99	98.98	98.99	98.99	98.99	98.98	98.99	95.42	94.55	94.58	94.57	94.51	94.56	94.56	94.56	94.54	94.55	94.55	94.53	92.47	92.48	92.5	92.5	92.5	92.5	92.5	92.49	92.49
OsHV-1/Quiberon.FRA/2009/Oe-Pl-005	99.98	99.99	99.98	99.98	99.98	99.98		99.99	99	99	99	99	99	99	98.99	98.99	98.99	98.99	99	98.99	99	98.99	98.99	95.42	94.56	94.59	94.57	94.51	94.57	94.57	94.56	94.55	94.55	94.55	94.54	92.47	92.48	92.5	92.5	92.5	92.5	92.5	92.49	92.49
OsHV-1/Quiberon.FRA/2009/Oe-Pl-009	99.98	99.99	99.98	99.98	99.98	99.98	99.99		98.99	99	99	99	99	99	98.99	98.99	98.99	98.99	98.99	98.99	98.99	98.99	98.99	95.42	94.55	94.58	94.57	94.51	94.56	94.57	94.56	94.55	94.55	94.55	94.54	92.47	92.48	92.5	92.5	92.5	92.5	92.49	92.49	92.49
OsHV-1/Quiberon.FRA/2007/Oe-Pl-016	99.01	99	99	99	99	98.99	99	98.99		100	99.99	99.99	99.99	99.99	99.99	99.99	99.99	99.98	99.99	99.98	99.98	99.98	99.99	96.36	94.58	94.61	94.59	94.53	94.59	94.59	94.59	94.57	94.58	94.58	94.56	92.49	92.5	92.52	92.52	92.52	92.52	92.52	92.52	92.51
OsHV-1/Quiberon.FRA/2007/Oe-Pl-023	99.01	99	99.01	99.01	99	98.99	99	99	100		100	99.99	100	100	99.99	99.99	99.99	99.99	99.99	99.99	99.99	99.98	99.99	96.36	94.58	94.61	94.6	94.54	94.59	94.59	94.59	94.57	94.58	94.58	94.56	92.5	92.5	92.53	92.53	92.53	92.53	92.52	92.52	92.51
OsHV-1/Quiberon.FRA/2009/Oe-Pl-011	99.01	99	99	99.01	99	98.99	99	99	99.99	100		99.99	100	100	99.99	99.99	99.99	99.99	99.99	99.99	99.99	99.99	99.99	96.36	94.58	94.61	94.59	94.54	94.59	94.59	94.59	94.57	94.58	94.58	94.56	92.5	92.5	92.53	92.53	92.53	92.53	92.52	92.52	92.51
OsHV-1/Quiberon.FRA/2007/Oe-A-022	99.02	99	99.01	99.01	99	99	99	99	99.99	99.99	99.99		99.99	99.99	99.98	99.98	99.99	99.98	99.99	99.98	99.98	99.98	99.98	96.36	94.58	94.61	94.59	94.53	94.59	94.59	94.58	94.57	94.57	94.58	94.56	92.5	92.5	92.52	92.52	92.52	92.52	92.52	92.51	92.51
OsHV-1/Quiberon.FRA/2007/Oe-Pl-025	99.01	99	99.01	99.01	99	99	99	99	99.99	100	100	99.99		100	99.99	99.99	99.99	99.99	100	99.99	99.99	99.98	99.99	96.36	94.58	94.61	94.6	94.54	94.59	94.59	94.59	94.57	94.58	94.58	94.56	92.5	92.5	92.53	92.53	92.53	92.53	92.52	92.52	92.51
OsHV-1/Quiberon.FRA/2009/Oe-A-010	99.01	99	99	99.01	99	98.99	99	99	99.99	100	100	99.99	100		99.99	99.99	99.99	99.98	99.99	99.99	99.99	99.98	99.99	96.36	94.58	94.61	94.59	94.54	94.59	94.59	94.59	94.57	94.58	94.58	94.56	92.5	92.5	92.52	92.52	92.53	92.52	92.52	92.52	92.51
OsHV-1/Quiberon.FRA/2009/Oe-Pl-001	99.01	99	99	99	98.99	98.99	98.99	98.99	99.99	99.99	99.99	99.98	99.99	99.99		99.99	99.99	99.98	99.99	99.98	99.98	99.98	99.99	96.36	94.58	94.61	94.59	94.53	94.59	94.59	94.58	94.57	94.58	94.57	94.56	92.49	92.5	92.52	92.52	92.52	92.52	92.52	92.51	92.51
OsHV-1/Quiberon.FRA/2008/Oe-Pl-008	99.01	99	99	99	98.99	98.99	98.99	98.99	99.99	99.99	99.99	99.98	99.99	99.99	99.99		99.98	99.98	99.99	99.98	99.98	99.98	99.99	96.36	94.58	94.61	94.59	94.54	94.59	94.59	94.59	94.57	94.58	94.58	94.56	92.49	92.5	92.52	92.52	92.52	92.52	92.51	92.51	92.51
OsHV-1/Quiberon.FRA/2007/Oe-A-020	99.01	99	99	99	98.99	98.99	98.99	98.99	99.99	99.99	99.99	99.99	99.99	99.99	99.99	99.98		99.99	99.99	99.99	99.98	99.99	99.98	96.36	94.58	94.61	94.6	94.54	94.59	94.6	94.59	94.58	94.58	94.58	94.56	92.49	92.5	92.52	92.52	92.52	92.52	92.51	92.51	92.51
OsHV-1/Quiberon.FRA/2008/Oe-Pl-029	99	98.99	98.99	99	98.99	98.98	98.99	98.99	99.98	99.99	99.99	99.98	99.99	99.98	99.98	99.98	99.99		99.98	99.99	99.98	99.99	99.98	96.36	94.57	94.61	94.59	94.54	94.59	94.59	94.59	94.57	94.58	94.58	94.56	92.49	92.5	92.52	92.52	92.52	92.52	92.51	92.51	92.51
OsHV-1/Quiberon.FRA/2007/Oe-A-016	99.01	99	99	99	99	98.99	99	98.99	99.99	99.99	99.99	99.99	100	99.99	99.99	99.99	99.99	99.98		99.99	99.99	99.98	99.99	96.36	94.58	94.61	94.59	94.54	94.59	94.59	94.59	94.57	94.58	94.58	94.56	92.5	92.5	92.52	92.53	92.53	92.52	92.52	92.52	92.51
OsHV-1/Quiberon.FRA/2008/Oe-Pl-005	99	98.99	99	99	98.99	98.99	98.99	98.99	99.98	99.99	99.99	99.98	99.99	99.99	99.98	99.98	99.99	99.99	99.99		99.98	99.99	99.98	96.36	94.57	94.61	94.6	94.54	94.59	94.59	94.59	94.58	94.58	94.58	94.56	92.49	92.5	92.52	92.52	92.52	92.52	92.51	92.51	92.51
OsHV-1/Quiberon.FRA/2009/Oe-A-005	99	99	99	99	98.99	98.99	99	98.99	99.98	99.99	99.99	99.98	99.99	99.99	99.98	99.98	99.98	99.98	99.99	99.98		99.98	99.98	96.36	94.58	94.61	94.59	94.53	94.59	94.59	94.58	94.57	94.57	94.58	94.55	92.5	92.5	92.52	92.52	92.52	92.52	92.52	92.52	92.51
OsHV-1/Quiberon.FRA/2009/Oe-A-009	99	98.99	98.99	99	98.98	98.98	98.99	98.99	99.98	99.98	99.99	99.98	99.98	99.98	99.98	99.98	99.99	99.99	99.98	99.99	99.98		99.98	96.36	94.57	94.61	94.59	94.53	94.59	94.59	94.58	94.57	94.57	94.58	94.56	92.49	92.5	92.52	92.52	92.52	92.52	92.51	92.51	92.51
OsHV-1/Quiberon.FRA/2008/Oe-A-020	99.01	99	99	99	99	98.99	98.99	98.99	99.99	99.99	99.99	99.98	99.99	99.99	99.99	99.99	99.98	99.98	99.99	99.98	99.98	99.98		96.36	94.58	94.61	94.59	94.54	94.59	94.59	94.59	94.57	94.58	94.58	94.56	92.49	92.5	92.52	92.52	92.52	92.52	92.51	92.51	92.51
OsHV-1/SW/2012/Oe-A-006	95.43	95.42	95.42	95.43	95.42	95.42	95.42	95.42	96.36	96.36	96.36	96.36	96.36	96.36	96.36	96.36	96.36	96.36	96.36	96.36	96.36	96.36	96.36		92.95	92.98	92.97	92.91	92.96	92.96	92.96	92.95	92.95	92.95	92.93	91.06	91.06	91.08	91.08	91.08	91.08	91.08	91.08	91.07
OsHV-1 Ref.	94.57	94.56	94.56	94.56	94.56	94.55	94.56	94.55	94.58	94.58	94.58	94.58	94.58	94.58	94.58	94.58	94.58	94.57	94.58	94.57	94.58	94.57	94.58	92.95		99.84	99.83	99.77	99.83	99.82	99.82	99.81	99.81	99.81	99.79	94.73	94.73	94.75	94.75	94.75	94.75	94.74	94.74	94.74
OsHV-1/CharenteMaritime.FRA/2005/Mg-Po-002	94.6	94.59	94.59	94.59	94.59	94.58	94.59	94.58	94.61	94.61	94.61	94.61	94.61	94.61	94.61	94.61	94.61	94.61	94.61	94.61	94.61	94.61	94.61	92.98	99.84		99.97	99.87	99.93	99.93	99.94	99.92	99.93	99.93	99.92	94.67	94.67	94.69	94.69	94.69	94.69	94.69	94.68	94.68
OsHV-1/CharenteMaritime.FRA/2007/Mg-Po-030	94.58	94.57	94.58	94.58	94.57	94.57	94.57	94.57	94.59	94.6	94.59	94.59	94.6	94.59	94.59	94.59	94.6	94.59	94.59	94.6	94.59	94.59	94.59	92.97	99.83	99.97		99.85	99.91	99.91	99.92	99.92	99.92	99.92	99.91	94.65	94.65	94.68	94.68	94.68	94.68	94.67	94.67	94.66
OsHV-1/FRA/2006/Mg-S-009	94.52	94.52	94.52	94.52	94.51	94.51	94.51	94.51	94.53	94.54	94.54	94.53	94.54	94.54	94.53	94.54	94.54	94.54	94.54	94.54	94.53	94.53	94.54	92.91	99.77	99.87	99.85		99.93	99.93	99.86	99.84	99.85	99.85	99.81	94.59	94.59	94.61	94.61	94.61	94.61	94.61	94.6	94.6
OsHV-1/FRA/2006/Mg-S-010	94.58	94.57	94.57	94.58	94.57	94.56	94.57	94.56	94.59	94.59	94.59	94.59	94.59	94.59	94.59	94.59	94.59	94.59	94.59	94.59	94.59	94.59	94.59	92.96	99.83	99.93	99.91	99.93		100	99.92	99.9	99.91	99.91	99.87	94.64	94.64	94.67	94.67	94.67	94.67	94.66	94.66	94.65
OsHV-1/FRA/2006/Mg-S-011	94.58	94.57	94.57	94.58	94.57	94.56	94.57	94.57	94.59	94.59	94.59	94.59	94.59	94.59	94.59	94.59	94.6	94.59	94.59	94.59	94.59	94.59	94.59	92.96	99.82	99.93	99.91	99.93	100		99.92	99.9	99.91	99.91	99.87	94.64	94.64	94.67	94.67	94.67	94.67	94.66	94.66	94.65
OsHV-1/Palavas.FRA/2007/Mg-Po-026	94.58	94.57	94.57	94.57	94.56	94.56	94.56	94.56	94.59	94.59	94.59	94.58	94.59	94.59	94.58	94.59	94.59	94.59	94.59	94.59	94.58	94.58	94.59	92.96	99.82	99.94	99.92	99.86	99.92	99.92		99.97	99.97	99.97	99.88	94.64	94.65	94.67	94.67	94.67	94.67	94.66	94.66	94.65
OsHV-1/BritanyTrait.FRA/2008/Mg-Pl-021	94.56	94.55	94.55	94.56	94.55	94.54	94.55	94.55	94.57	94.57	94.57	94.57	94.57	94.57	94.57	94.57	94.58	94.57	94.57	94.58	94.57	94.57	94.57	92.95	99.81	99.92	99.92	99.84	99.9	99.9	99.97		99.99	99.98	99.87	94.63	94.64	94.66	94.66	94.66	94.66	94.65	94.65	94.64
OsHV-1/BritanyTrait.FRA/2008/Mg-Pl-019	94.57	94.56	94.56	94.56	94.55	94.55	94.55	94.55	94.58	94.58	94.58	94.57	94.58	94.58	94.58	94.58	94.58	94.58	94.58	94.58	94.57	94.57	94.58	92.95	99.81	99.93	99.92	99.85	99.91	99.91	99.97	99.99		99.98	99.88	94.63	94.64	94.66	94.66	94.66	94.66	94.65	94.65	94.64
OsHV-1/Meze.FRA/2008/Mg-Po-041	94.57	94.56	94.56	94.56	94.55	94.55	94.55	94.55	94.58	94.58	94.58	94.58	94.58	94.58	94.57	94.58	94.58	94.58	94.58	94.58	94.58	94.58	94.58	92.95	99.81	99.93	99.92	99.85	99.91	99.91	99.97	99.98	99.98		99.87	94.64	94.64	94.66	94.66	94.67	94.66	94.66	94.66	94.65
OsHV-1/CharenteMaritime.FRA/2007/Mg-Pl-005	94.55	94.54	94.54	94.55	94.54	94.53	94.54	94.54	94.56	94.56	94.56	94.56	94.56	94.56	94.56	94.56	94.56	94.56	94.56	94.56	94.55	94.56	94.56	92.93	99.79	99.92	99.91	99.81	99.87	99.87	99.88	99.87	99.88	99.87		94.61	94.61	94.64	94.64	94.64	94.64	94.63	94.63	94.62
OsHV-1 µVarB	92.48	92.48	92.48	92.48	92.47	92.47	92.47	92.47	92.49	92.5	92.5	92.5	92.5	92.5	92.49	92.49	92.49	92.49	92.5	92.49	92.5	92.49	92.49	91.06	94.73	94.67	94.65	94.59	94.64	94.64	94.64	94.63	94.63	94.64	94.61		99.96	99.95	99.95	99.95	99.95	99.94	99.94	99.94
OsHV-1 µVarA	92.49	92.48	92.48	92.49	92.48	92.48	92.48	92.48	92.5	92.5	92.5	92.5	92.5	92.5	92.5	92.5	92.5	92.5	92.5	92.5	92.5	92.5	92.5	91.06	94.73	94.67	94.65	94.59	94.64	94.64	94.65	94.64	94.64	94.64	94.61	99.96		99.96	99.96	99.96	99.96	99.95	99.94	99.94
OsHV-1/Rivedoux.FRA/2008/Mg-S-051	92.51	92.5	92.5	92.51	92.5	92.5	92.5	92.5	92.52	92.53	92.53	92.52	92.53	92.52	92.52	92.52	92.52	92.52	92.52	92.52	92.52	92.52	92.52	91.08	94.75	94.69	94.68	94.61	94.67	94.67	94.67	94.66	94.66	94.66	94.64	99.95	99.96		100	99.99	100	99.98	99.98	99.97
OsHV-1/Rivedoux.FRA/2008/Mg-S-054	92.51	92.5	92.51	92.51	92.5	92.5	92.5	92.5	92.52	92.53	92.53	92.52	92.53	92.52	92.52	92.52	92.52	92.52	92.53	92.52	92.52	92.52	92.52	91.08	94.75	94.69	94.68	94.61	94.67	94.67	94.67	94.66	94.66	94.66	94.64	99.95	99.96	100		100	100	99.98	99.98	99.97
OsHV-1/Rivedoux.FRA/2008/Mg-Po-087	92.51	92.5	92.51	92.51	92.5	92.5	92.5	92.5	92.52	92.53	92.53	92.52	92.53	92.53	92.52	92.52	92.52	92.52	92.53	92.52	92.52	92.52	92.52	91.08	94.75	94.69	94.68	94.61	94.67	94.67	94.67	94.66	94.66	94.67	94.64	99.95	99.96	99.99	100		99.99	99.98	99.98	99.97
OsHV-1/Rivedoux.FRA/2008/Mg-S-053	92.51	92.5	92.5	92.51	92.5	92.5	92.5	92.5	92.52	92.53	92.53	92.52	92.53	92.52	92.52	92.52	92.52	92.52	92.52	92.52	92.52	92.52	92.52	91.08	94.75	94.69	94.68	94.61	94.67	94.67	94.67	94.66	94.66	94.66	94.64	99.95	99.96	100	100	99.99		99.98	99.98	99.97
OsHV-1/BritanyTrait.FRA/2010/Mg-010	92.51	92.5	92.5	92.5	92.49	92.5	92.5	92.49	92.52	92.52	92.52	92.52	92.52	92.52	92.52	92.51	92.51	92.51	92.52	92.51	92.52	92.51	92.51	91.08	94.74	94.69	94.67	94.61	94.66	94.66	94.66	94.65	94.65	94.66	94.63	99.94	99.95	99.98	99.98	99.98	99.98		99.97	99.96
OsHV-1/Normandie.FRA/2010/Mg-S-022	92.5	92.5	92.5	92.5	92.49	92.49	92.49	92.49	92.52	92.52	92.52	92.51	92.52	92.52	92.51	92.51	92.51	92.51	92.52	92.51	92.52	92.51	92.51	91.08	94.74	94.68	94.67	94.6	94.66	94.66	94.66	94.65	94.65	94.66	94.63	99.94	99.94	99.98	99.98	99.98	99.98	99.97		99.96
OsHV-1/BritanyTrait.FRA/2010/Mg-011	92.5	92.49	92.49	92.5	92.49	92.49	92.49	92.49	92.51	92.51	92.51	92.51	92.51	92.51	92.51	92.51	92.51	92.51	92.51	92.51	92.51	92.51	92.51	91.07	94.74	94.68	94.66	94.6	94.65	94.65	94.65	94.64	94.64	94.65	94.62	99.94	99.94	99.97	99.97	99.97	99.97	99.96	99.96

### Sheet: Number of differences
	OsHV-1/Quiberon.FRA/2007/Oe-Pl-019	OsHV-1/Quiberon.FRA/2007/Oe-Pl-025	OsHV-1/Quiberon.FRA/2007/Oe-Pl-022	OsHV-1/Quiberon.FRA/2009/Oe-Pl-004	OsHV-1/Quiberon.FRA/2008/Oe-Pl-020	OsHV-1/Quiberon.FRA/2008/Oe-Pl-022	OsHV-1/Quiberon.FRA/2009/Oe-Pl-005	OsHV-1/Quiberon.FRA/2009/Oe-Pl-009	OsHV-1/Quiberon.FRA/2007/Oe-Pl-016	OsHV-1/Quiberon.FRA/2007/Oe-Pl-023	OsHV-1/Quiberon.FRA/2009/Oe-Pl-011	OsHV-1/Quiberon.FRA/2007/Oe-A-022	OsHV-1/Quiberon.FRA/2007/Oe-Pl-025	OsHV-1/Quiberon.FRA/2009/Oe-A-010	OsHV-1/Quiberon.FRA/2009/Oe-Pl-001	OsHV-1/Quiberon.FRA/2008/Oe-Pl-008	OsHV-1/Quiberon.FRA/2007/Oe-A-020	OsHV-1/Quiberon.FRA/2008/Oe-Pl-029	OsHV-1/Quiberon.FRA/2007/Oe-A-016	OsHV-1/Quiberon.FRA/2008/Oe-Pl-005	OsHV-1/Quiberon.FRA/2009/Oe-A-005	OsHV-1/Quiberon.FRA/2009/Oe-A-009	OsHV-1/Quiberon.FRA/2008/Oe-A-020	OsHV-1/SW/2012/Oe-A-006	OsHV-1 Ref.	OsHV-1/CharenteMaritime.FRA/2005/Mg-Po-002	OsHV-1/CharenteMaritime.FRA/2007/Mg-Po-030	OsHV-1/FRA/2006/Mg-S-009	OsHV-1/FRA/2006/Mg-S-010	OsHV-1/FRA/2006/Mg-S-011	OsHV-1/Palavas.FRA/2007/Mg-Po-026	OsHV-1/BritanyTrait.FRA/2008/Mg-Pl-021	OsHV-1/BritanyTrait.FRA/2008/Mg-Pl-019	OsHV-1/Meze.FRA/2008/Mg-Po-041	OsHV-1/CharenteMaritime.FRA/2007/Mg-Pl-005	OsHV-1 µVarB	OsHV-1 µVarA	OsHV-1/Rivedoux.FRA/2008/Mg-S-051	OsHV-1/Rivedoux.FRA/2008/Mg-S-054	OsHV-1/Rivedoux.FRA/2008/Mg-Po-087	OsHV-1/Rivedoux.FRA/2008/Mg-S-053	OsHV-1/BritanyTrait.FRA/2010/Mg-010	OsHV-1/Normandie.FRA/2010/Mg-S-022	OsHV-1/BritanyTrait.FRA/2010/Mg-011
OsHV-1/Quiberon.FRA/2007/Oe-Pl-019		18	37	32	35	38	36	40	42	45	42	49	58	59	39	53	44	59	25	39	74	53	7024	10783	10489	10511	10546	10657	10545	10543	10552	10584	10573	10574	10608	14563	14552	14509	14508	14505	14508	14515	14517	14536
OsHV-1/Quiberon.FRA/2007/Oe-Pl-025	18		51	50	53	50	50	54	48	55	56	67	76	73	29	67	34	77	39	29	71	43	7038	10799	10503	10521	10556	10671	10559	10557	10566	10598	10587	10588	10614	14577	14566	14523	14522	14519	14522	14529	14531	14550
OsHV-1/Quiberon.FRA/2007/Oe-Pl-022	37	51		9	12	21	13	17	19	22	11	26	35	36	68	30	73	36	56	68	47	82	7001	10760	10468	10488	10523	10636	10524	10522	10531	10563	10552	10553	10581	14542	14531	14488	14487	14484	14487	14494	14496	14515
OsHV-1/Quiberon.FRA/2009/Oe-Pl-004	32	50	9		3	16	4	8	14	17	10	17	26	27	63	21	68	27	47	65	42	77	6992	10753	10459	10481	10516	10627	10515	10513	10522	10554	10543	10544	10578	14535	14524	14481	14480	14477	14480	14487	14489	14508
OsHV-1/Quiberon.FRA/2008/Oe-Pl-020	35	53	12	3		17	5	9	17	18	11	18	25	28	62	20	67	26	44	64	43	76	6993	10752	10458	10480	10515	10626	10514	10512	10521	10553	10542	10543	10577	14534	14523	14480	14479	14476	14479	14486	14490	14505
OsHV-1/Quiberon.FRA/2008/Oe-Pl-022	38	50	21	16	17		18	22	30	33	24	29	38	37	55	31	58	33	49	63	50	75	6996	10765	10471	10491	10522	10639	10529	10527	10532	10558	10555	10548	10584	14539	14528	14487	14486	14483	14486	14495	14497	14514
OsHV-1/Quiberon.FRA/2009/Oe-Pl-005	36	50	13	4	5	18		6	14	17	8	19	28	25	61	19	66	29	45	63	40	75	6990	10753	10457	10479	10512	10625	10513	10511	10518	10552	10541	10542	10576	14533	14522	14477	14478	14475	14478	14485	14487	14506
OsHV-1/Quiberon.FRA/2009/Oe-Pl-009	40	54	17	8	9	22	6		18	19	12	23	32	29	63	21	64	27	49	67	44	79	6993	10754	10458	10482	10517	10628	10516	10514	10523	10555	10544	10545	10579	14536	14525	14482	14481	14478	14481	14488	14490	14509
OsHV-1/Quiberon.FRA/2007/Oe-Pl-016	42	48	19	14	17	30	14	18		19	20	31	40	37	73	31	78	41	57	73	47	87	7002	10765	10469	10489	10524	10637	10525	10523	10530	10562	10551	10554	10586	14543	14532	14489	14488	14485	14488	14495	14497	14516
OsHV-1/Quiberon.FRA/2007/Oe-Pl-023	45	55	22	17	18	33	17	19	19		23	34	41	40	76	34	81	44	58	68	49	78	7005	10758	10462	10484	10519	10630	10518	10516	10525	10557	10546	10547	10581	14544	14535	14490	14489	14486	14489	14496	14500	14517
OsHV-1/Quiberon.FRA/2009/Oe-Pl-011	42	56	11	10	11	24	8	12	20	23		25	34	27	63	21	72	35	51	69	46	77	6996	10755	10461	10483	10518	10629	10517	10515	10524	10556	10545	10546	10578	14535	14524	14481	14480	14477	14480	14487	14489	14508
OsHV-1/Quiberon.FRA/2007/Oe-A-022	49	67	26	17	18	29	19	23	31	34	25		11	12	76	34	81	30	60	80	57	92	7005	10768	10460	10482	10515	10628	10516	10514	10521	10552	10544	10543	10579	14548	14537	14494	14493	14490	14493	14502	14504	14521
OsHV-1/Quiberon.FRA/2007/Oe-Pl-025	58	76	35	26	25	38	28	32	40	41	34	11		21	83	41	88	37	63	87	66	99	7012	10773	10465	10487	10520	10633	10521	10519	10526	10557	10549	10548	10584	14552	14541	14498	14497	14494	14497	14506	14510	14525
OsHV-1/Quiberon.FRA/2009/Oe-A-010	59	73	36	27	28	37	25	29	37	40	27	12	21		76	34	85	38	66	86	63	94	7007	10772	10462	10484	10515	10630	10518	10516	10523	10552	10546	10543	10581	14548	14537	14494	14493	14490	14493	14502	14504	14521
OsHV-1/Quiberon.FRA/2009/Oe-Pl-001	39	29	68	63	62	55	61	63	73	76	63	76	83	76		48	23	74	32	34	79	40	7038	10801	10505	10523	10554	10673	10561	10559	10566	10594	10589	10584	10616	14573	14562	14519	14518	14515	14518	14527	14529	14544
OsHV-1/Quiberon.FRA/2008/Oe-Pl-008	53	67	30	21	20	31	19	21	31	34	21	34	41	34	48		71	34	48	80	57	86	6998	10763	10463	10487	10516	10633	10521	10519	10528	10558	10551	10548	10584	14534	14523	14480	14479	14476	14479	14488	14490	14505
OsHV-1/Quiberon.FRA/2007/Oe-A-020	44	34	73	68	67	58	66	64	78	81	72	81	88	85	23	71		59	43	31	76	43	7044	10809	10513	10533	10564	10683	10571	10569	10576	10602	10599	10592	10626	14583	14572	14529	14528	14525	14528	14537	14539	14554
OsHV-1/Quiberon.FRA/2008/Oe-Pl-029	59	77	36	27	26	33	29	27	41	44	35	30	37	38	74	34	59		64	90	67	102	7007	10774	10465	10489	10520	10635	10523	10521	10528	10555	10551	10544	10586	14550	14539	14496	14495	14492	14495	14504	14506	14521
OsHV-1/Quiberon.FRA/2007/Oe-A-016	25	39	56	47	44	49	45	49	57	58	51	60	63	66	32	48	43	64		46	83	58	7027	10786	10489	10511	10544	10657	10545	10543	10550	10582	10573	10572	10608	14561	14550	14507	14506	14503	14506	14515	14519	14532
OsHV-1/Quiberon.FRA/2008/Oe-Pl-005	39	29	68	65	64	63	63	67	73	68	69	80	87	86	34	80	31	90	46		51	32	7047	10799	10503	10521	10556	10671	10559	10557	10566	10598	10587	10588	10614	14585	14574	14531	14530	14527	14530	14537	14541	14558
OsHV-1/Quiberon.FRA/2009/Oe-A-005	74	71	47	42	43	50	40	44	47	49	46	57	66	63	79	57	76	67	83	51		79	7024	10782	10486	10504	10539	10654	10542	10540	10549	10581	10570	10571	10597	14568	14557	14514	14513	14510	14513	14520	14522	14541
OsHV-1/Quiberon.FRA/2009/Oe-A-009	53	43	82	77	76	75	75	79	87	78	77	92	99	94	40	86	43	102	58	32	79		7054	10811	10515	10533	10568	10683	10571	10569	10578	10610	10599	10600	10626	14595	14584	14541	14540	14537	14540	14547	14551	14568
OsHV-1/Quiberon.FRA/2008/Oe-A-020	7024	7038	7001	6992	6993	6996	6990	6993	7002	7005	6996	7005	7012	7007	7038	6998	7044	7007	7027	7047	7024	7054		13733	13441	13459	13486	13609	13499	13497	13503	13527	13524	13517	13558	17230	17218	17178	17176	17173	17178	17189	17187	17204
OsHV-1/SW/2012/Oe-A-006	10783	10799	10760	10753	10752	10765	10753	10754	10765	10758	10755	10768	10773	10772	10801	10763	10809	10774	10786	10799	10782	10811	13733		500	522	557	667	557	559	568	597	585	582	624	10397	10395	10350	10348	10347	10350	10362	10364	10377
OsHV-1 Ref.	10489	10503	10468	10459	10458	10471	10457	10458	10469	10462	10461	10460	10465	10462	10505	10463	10513	10465	10489	10503	10486	10515	13441	500		59	92	210	100	100	112	142	129	127	165	10284	10282	10237	10235	10234	10235	10248	10251	10266
OsHV-1/CharenteMaritime.FRA/2005/Mg-Po-002	10511	10521	10488	10481	10480	10491	10479	10482	10489	10484	10483	10482	10487	10484	10523	10487	10533	10489	10511	10521	10504	10533	13459	522	59		57	245	135	135	116	146	133	134	148	10290	10288	10242	10240	10239	10242	10254	10256	10273
OsHV-1/CharenteMaritime.FRA/2007/Mg-Po-030	10546	10556	10523	10516	10515	10522	10512	10517	10524	10519	10518	10515	10520	10515	10554	10516	10564	10520	10544	10556	10539	10568	13486	557	92	57		276	166	166	145	151	150	151	176	10323	10321	10271	10271	10270	10273	10289	10289	10304
OsHV-1/FRA/2006/Mg-S-009	10657	10671	10636	10627	10626	10639	10625	10628	10637	10630	10629	10628	10633	10630	10673	10633	10683	10635	10657	10671	10654	10683	13609	667	210	245	276		124	128	260	296	282	279	352	10451	10449	10403	10401	10400	10401	10415	10417	10430
OsHV-1/FRA/2006/Mg-S-010	10545	10559	10524	10515	10514	10529	10513	10516	10525	10518	10517	10516	10521	10518	10561	10521	10571	10523	10545	10559	10542	10571	13499	557	100	135	166	124		4	150	183	169	165	242	10341	10339	10291	10289	10288	10289	10303	10305	10318
OsHV-1/FRA/2006/Mg-S-011	10543	10557	10522	10513	10512	10527	10511	10514	10523	10516	10515	10514	10519	10516	10559	10519	10569	10521	10543	10557	10540	10569	13497	559	100	135	166	128	4		154	187	173	169	242	10339	10337	10289	10287	10286	10287	10301	10303	10316
OsHV-1/Palavas.FRA/2007/Mg-Po-026	10552	10566	10531	10522	10521	10532	10518	10523	10530	10525	10524	10521	10526	10523	10566	10528	10576	10528	10550	10566	10549	10578	13503	568	112	116	145	260	150	154		65	53	52	234	10336	10330	10286	10286	10285	10287	10301	10304	10317
OsHV-1/BritanyTrait.FRA/2008/Mg-Pl-021	10584	10598	10563	10554	10553	10558	10552	10555	10562	10557	10556	10552	10557	10552	10594	10558	10602	10555	10582	10598	10581	10610	13527	597	142	146	151	296	183	187	65		19	43	244	10355	10351	10306	10304	10303	10305	10321	10322	10339
OsHV-1/BritanyTrait.FRA/2008/Mg-Pl-019	10573	10587	10552	10543	10542	10555	10541	10544	10551	10546	10545	10544	10549	10546	10589	10551	10599	10551	10573	10587	10570	10599	13524	585	129	133	150	282	169	173	53	19		41	233	10352	10346	10301	10299	10300	10300	10314	10317	10336
OsHV-1/Meze.FRA/2008/Mg-Po-041	10574	10588	10553	10544	10543	10548	10542	10545	10554	10547	10546	10543	10548	10543	10584	10548	10592	10544	10572	10588	10571	10600	13517	582	127	134	151	279	165	169	52	43	41		245	10344	10342	10295	10293	10292	10294	10310	10311	10328
OsHV-1/CharenteMaritime.FRA/2007/Mg-Pl-005	10608	10614	10581	10578	10577	10584	10576	10579	10586	10581	10578	10579	10584	10581	10616	10584	10626	10586	10608	10614	10597	10626	13558	624	165	148	176	352	242	242	234	244	233	245		10401	10397	10350	10348	10347	10348	10363	10364	10379
OsHV-1 µVarB	14563	14577	14542	14535	14534	14539	14533	14536	14543	14544	14535	14548	14552	14548	14573	14534	14583	14550	14561	14585	14568	14595	17230	10397	10284	10290	10323	10451	10341	10339	10336	10355	10352	10344	10401		70	93	91	91	93	105	111	116
OsHV-1 µVarA	14552	14566	14531	14524	14523	14528	14522	14525	14532	14535	14524	14537	14541	14537	14562	14523	14572	14539	14550	14574	14557	14584	17218	10395	10282	10288	10321	10449	10339	10337	10330	10351	10346	10342	10397	70		82	80	81	82	95	103	112
OsHV-1/Rivedoux.FRA/2008/Mg-S-051	14509	14523	14488	14481	14480	14487	14477	14482	14489	14490	14481	14494	14498	14494	14519	14480	14529	14496	14507	14531	14514	14541	17178	10350	10237	10242	10271	10403	10291	10289	10286	10306	10301	10295	10350	93	82		8	10	8	34	40	53
OsHV-1/Rivedoux.FRA/2008/Mg-S-054	14508	14522	14487	14480	14479	14486	14478	14481	14488	14489	14480	14493	14497	14493	14518	14479	14528	14495	14506	14530	14513	14540	17176	10348	10235	10240	10271	10401	10289	10287	10286	10304	10299	10293	10348	91	80	8		8	8	32	38	49
OsHV-1/Rivedoux.FRA/2008/Mg-Po-087	14505	14519	14484	14477	14476	14483	14475	14478	14485	14486	14477	14490	14494	14490	14515	14476	14525	14492	14503	14527	14510	14537	17173	10347	10234	10239	10270	10400	10288	10286	10285	10303	10300	10292	10347	91	81	10	8		10	28	36	51
OsHV-1/Rivedoux.FRA/2008/Mg-S-053	14508	14522	14487	14480	14479	14486	14478	14481	14488	14489	14480	14493	14497	14493	14518	14479	14528	14495	14506	14530	14513	14540	17178	10350	10235	10242	10273	10401	10289	10287	10287	10305	10300	10294	10348	93	82	8	8	10		34	40	53
OsHV-1/BritanyTrait.FRA/2010/Mg-010	14515	14529	14494	14487	14486	14495	14485	14488	14495	14496	14487	14502	14506	14502	14527	14488	14537	14504	14515	14537	14520	14547	17189	10362	10248	10254	10289	10415	10303	10301	10301	10321	10314	10310	10363	105	95	34	32	28	34		50	67
OsHV-1/Normandie.FRA/2010/Mg-S-022	14517	14531	14496	14489	14490	14497	14487	14490	14497	14500	14489	14504	14510	14504	14529	14490	14539	14506	14519	14541	14522	14551	17187	10364	10251	10256	10289	10417	10305	10303	10304	10322	10317	10311	10364	111	103	40	38	36	40	50		71
OsHV-1/BritanyTrait.FRA/2010/Mg-011	14536	14550	14515	14508	14505	14514	14506	14509	14516	14517	14508	14521	14525	14521	14544	14505	14554	14521	14532	14558	14541	14568	17204	10377	10266	10273	10304	10430	10318	10316	10317	10339	10336	10328	10379	116	112	53	49	51	53	67	71
