## Supplemental Table 7 for "Phylogenomic evidence for host specialization and genetic divergence in OsHV-1 infecting *Magallana gigas* and *Ostrea edulis*"

### Sheet: Feuil1
Window size	Start position	End position	GST	ORF/Region	Function/Domain/Region
1kb	18000	19000	1
100bp	18600	18700	1	ORF20	Ribonucleotide reductase small subunit
1kb	21000	22000	0.819865
100bp	21600	21700	1	ORF21	Unknown
100bp	21700	21800	1	ORF21	Unknown
100bp	21800	21900	1	ORF21	Unknown
1kb	23000	24000	0.694735
100bp	23000	23100	0.639729	ORF21+intergenic	Unknown
100bp	23200	23300	1	ORF22	Transmembrane protein, 1 helix
100bp	23400	23500	0.914758	ORF22	Transmembrane protein, 1 helix
1kb	30000	31000	0.806063
100bp	30100	30200	0.971586	ORF23	Unknown
100bp	30200	30300	0.914758	ORF23	Unknown
1kb	31000	32000	0.628672
100bp	31100	31200	1	ORF23	Unknown
100bp	31300	31400	1	ORF23	Unknown
100bp	31500	31600	1	ORF23	Unknown
100bp	31800	31900	0.914758	ORF23	Unknown
100bp	31900	32000	1	ORF23	Unknown
1kb	36000	37000	0.639729
100bp	36800	36900	1	ORF28	Unknown
1kb	38000	39000	0.72972
100bp	38700	38800	0.66215	ORF28/29	Unknown
100bp	38800	38900	1	ORF29	Unknown
1kb	41000	42000	0.715547
100bp	41000	41100	1	ORF32	Transmembrane glycoprotein, 1 helix
100bp	41400	41500	1	ORF32	Transmembrane glycoprotein, 1 helix
100bp	41500	41600	1	ORF32	Transmembrane glycoprotein, 1 helix
1kb	69000	70000	0.693242
100bp	69300	69400	1	ORF50.2	Transmembrane protein, 1 helix
100bp	69800	69900	1	ORF50.2	Transmembrane protein, 1 helix
100bp	69900	70000	0.671274	ORF50.2	Transmembrane protein, 1 helix
1kb	74000	75000	0.798554
100bp	74200	74300	0.914758	ORF53	Zinc-finger, Ring Type
100bp	74500	74600	1	ORF53	Zinc-finger, Ring Type
100bp	74600	74700	1	ORF53	Zinc-finger, Ring Type
1kb	75000	76000	0.650093
100bp	75100	75200	0.957379	ORF53	Zinc-finger, Ring Type
100bp	75300	75400	0.661391	ORF53	Zinc-finger, Ring Type
100bp	75900	76000	0.639729	ORF54	Transmembrane protein, 1 helix
1kb	77000	78000	0.699806
100bp	77400	77500	1	ORF54	Transmembrane protein, 1 helix
100bp	77500	77600	1	ORF54	Transmembrane protein, 1 helix
1kb	78000	79000	0.600857
100bp	78900	79000	0.819865	ORF56	Unknown
1kb	82000	83000	0.971586
100bp	82600	82700	0.914758	ORF59	Transmembrane protein, 1 helix
100bp	82800	82900	1	ORF59	Transmembrane protein, 1 helix
100bp	82900	83000	1	ORF59	Transmembrane protein, 1 helix
1kb	87000	88000	0.689775
100bp	87200	87300	1	ORF61	Unknown
100bp	87500	87600	1	ORF61	Unknown
1kb	94000	95000	0.624559
100bp	94200	94300	0.914758	ORF65.1	Transmembrane protein, 1 helix
100bp	94400	94500	0.914758	ORF65.1	Transmembrane protein, 1 helix
100bp	94500	94600	1	ORF65.1	Transmembrane protein, 1 helix
1kb	102000	103000	1
100bp	102300	102400	1	ORF68	secreted, Transmembrane protein, 1 helix
100bp	102600	102700	1	ORF68	secreted, Transmembrane protein, 1 helix
1kb	103000	104000	1
100bp	103300	103400	1	ORF68	secreted, Transmembrane protein, 1 helix
1kb	113000	114000	0.7613
100bp	113100	113200	1	ORF76	Unknown
100bp	113400	113500	0.914758	ORF76	Unknown
1kb	114000	115000	0.619101
100bp	114300	114400	1	ORF76	Unknown
100bp	114400	114500	1	ORF77	Transmembrane glycoprotein, 2 helix
100bp	114900	115000	0.914758	ORF77	Transmembrane glycoprotein, 2 helix
1kb	125000	126000	0.641608
100bp	125500	125600	0.914758	ORF84	Transmembrane protein
100bp	125700	125800	0.639729	ORF84	Transmembrane protein
100bp	125900	126000	1	ORF85	Unknown
1kb	128000	129000	0.606982
100bp	128700	128800	0.957379	ORF87	BIR repeats
100bp	128900	129000	1	ORF88	secreted, Transmembrane protein
1kb	135000	136000	0.732145
100bp	135200	135300	0.914758	ORF93	Unknown
100bp	135600	135700	1	ORF93	Unknown
1kb	139000	140000	0.615691
100bp	139000	139100	0.914758	ORF97	Zinc-finger, Ring Type
100bp	139600	139700	0.890045	intergenic	intergenic
1kb	154000	155000	0.684571
100bp	154600	154700	1	ORF102	Unknown
1kb	162000	163000	0.641266
100bp	162300	162400	1	ORF106	BIR repeats, Zing-finger, Ring type
100bp	162700	162800	0.957379	ORF106	BIR repeats, Zing-finger, Ring type
100bp	162800	162900	1	ORF106	BIR repeats, Zing-finger, Ring type
1kb	168000	169000	0.746021
100bp	168000	168100	1	ORF109	Large subunit DNA-packing terminase
100bp	168100	168200	1	ORF109	Large subunit DNA-packing terminase
100bp	168300	168400	0.914758	ORF109	Large subunit DNA-packing terminase
1kb	171000	172000	1
100bp	171400	171500	1	ORF112	Unknown
1kb	174000	175000	0.736113
100bp	174000	174100	0.913894	ORF114	Unknown
100bp	174100	174200	1	ORF114	Unknown
1kb	178000	179000	1
100bp	178900	179000	1	ORF5.1	Secreted protein
1kb	179000	180000	0.995253
100bp	179000	179100	0.988107	ORF5.1	Secreted protein
100bp	179100	179200	0.973714	ORF5.1	Secreted protein
100bp	179200	179300	1	ORF5.1	Secreted protein
100bp	179300	179400	1	ORFsupp	Unknown
100bp	179400	179500	1	ORFsupp	Unknown
100bp	179500	179600	1	ORFsupp	Unknown
100bp	179600	179700	1	ORFsupp	Unknown
100bp	179700	179800	0.996125	ORFsupp	Unknown
100bp	179800	179900	0.990529	ORFsupp	Unknown
100bp	179900	180000	1	ORFsupp	Unknown
1kb	180000	181000	0.93813
100bp	180000	180100	0.980883	intergenic	intergenic
100bp	180100	180200	0.941788	intergenic	intergenic
100bp	180200	180300	1	intergenic	intergenic
100bp	180300	180400	0.978971	intergenic	intergenic
1kb	184000	185000	0.6164
100bp	184700	184800	0.914758	ORF1	Unknown
100bp	184800	184900	1	ORF1	Unknown
1kb	185000	186000	0.935757
100bp	185100	185200	1	intergenic	intergenic
100bp	185600	185700	1	ORF115	DNA replication origin binding
100bp	185700	185800	0.951394	ORF116	Unknown
