## Supplemental Table 8 for "Phylogenomic evidence for host specialization and genetic divergence in OsHV-1 infecting *Magallana gigas* and *Ostrea edulis*"

### Sheet: Feuil1
Host species	Position	Score	ORF	Function/Domain
M. gigas	7097	0.3496	ORF9 CDS	Zinc-finger, Ring type
M. gigas	7357	0.4029	ORF9 CDS	Zinc-finger, Ring type
M. gigas	7627	0.4646	ORF9 CDS	Zinc-finger, Ring type
M. gigas	7689	0.4646	ORF9 CDS	Zinc-finger, Ring type
M. gigas	7853	0.4654	NA	intergenic
M. gigas	8201	0.4382	ORF10 CDS	Unknown
M. gigas	8214	0.4454	ORF10 CDS	Unknown
M. gigas	8308	0.4475	ORF10 CDS	Unknown
M. gigas	8480	0.3625	ORF10 CDS	Unknown
M. gigas	8540	0.3647	ORF10 CDS	Unknown
M. gigas	8983	0.4848	ORF10 CDS	Unknown
M. gigas	9396	0.4416	ORF11 CDS	Unknown
M. gigas	9454	0.4751	ORF11 CDS	Unknown
M. gigas	9786	0.5205	ORF11 CDS	Unknown
M. gigas	9934	0.4268	ORF11 CDS	Unknown
M. gigas	10141	0.3094	ORF11 CDS	Unknown
M. gigas	10291	0.307	ORF11 CDS	Unknown
M. gigas	10637	0.4101	ORF11 CDS	Unknown
M. gigas	10936	0.4582	ORF11 CDS	Unknown
M. gigas	10986	0.5785	ORF11 CDS	Unknown
M. gigas	11261	0.5143	ORF11 CDS	Unknown
M. gigas	11445	0.5004	ORF11 CDS	Unknown
M. gigas	11490	0.4913	ORF11 CDS	Unknown
M. gigas	11683	0.4602	ORF11 CDS	Unknown
M. gigas	11715	0.494	ORF11 CDS	Unknown
M. gigas	11875	0.5055	ORF11 CDS	Unknown
M. gigas	12172	0.245	ORF11 CDS	Unknown
M. gigas	12307	0.2466	ORF11 CDS	Unknown
M. gigas	12380	0.2641	ORF11 CDS	Unknown
M. gigas	12524	0.309	ORF11 CDS	Unknown
M. gigas	12664	0.3016	NA	intergenic
M. gigas	13130	0.2573	ORF12 CDS	Unknown
M. gigas	13303	0.2544	ORF12 CDS	Unknown
M. gigas	13776	0.2401	NA	intergenic
M. gigas	14666	0.3494	ORF14 CDS	Unknown
M. gigas	14730	0.4168	ORF14 CDS	Unknown
M. gigas	14982	0.7732	NA	intergenic
M. gigas	15265	1.054	ORF15 CDS	secreted
M. gigas	15388	0.7771	ORF15 CDS	secreted
M. gigas	15603	0.6095	ORF15 CDS	secreted
M. gigas	16775	0.5101	ORF18 CDS	Unknown
M. gigas	17018	0.566	ORF19 CDS	Unknown
M. gigas	17175	0.5814	ORF19 CDS	Unknown
M. gigas	17327	0.7701	ORF19 CDS	Unknown
M. gigas	17549	0.5682	ORF19 CDS	Unknown
M. gigas	17708	0.8118	ORF19 CDS	Unknown
M. gigas	17741	0.852	ORF19 CDS	Unknown
M. gigas	17878	0.8073	ORF19 CDS	Unknown
M. gigas	17938	0.8033	ORF19 CDS	Unknown
M. gigas	18051	0.8037	ORF19 CDS	Unknown
M. gigas	18349	0.7854	ORF20 CDS	Ribonucleotide reductase small subunit
M. gigas	18849	0.5235	ORF20 CDS	Ribonucleotide reductase small subunit
M. gigas	19235	0.5153	ORF20 CDS	Ribonucleotide reductase small subunit
M. gigas	19278	0.7464	ORF20 CDS	Ribonucleotide reductase small subunit
M. gigas	19353	0.6044	ORF20 CDS	Ribonucleotide reductase small subunit
M. gigas	19974	0.7387	ORF20 CDS	Ribonucleotide reductase small subunit
M. gigas	20118	0.6418	ORF21 CDS	Unknown
M. gigas	20192	0.4845	ORF21 CDS	Unknown
M. gigas	20592	0.8468	ORF21 CDS	Unknown
M. gigas	20791	0.994	ORF21 CDS	Unknown
M. gigas	21170	1.131	ORF21 CDS	Unknown
M. gigas	21188	0.5436	ORF21 CDS	Unknown
M. gigas	21439	0.4908	ORF21 CDS	Unknown
M. gigas	21669	0.399	ORF21 CDS	Unknown
M. gigas	21908	0.3707	ORF21 CDS	Unknown
M. gigas	22014	0.4159	ORF21 CDS	Unknown
M. gigas	22206	0.4153	ORF21 CDS	Unknown
M. gigas	22290	0.415	ORF21 CDS	Unknown
M. gigas	22465	0.3413	ORF21 CDS	Unknown
M. gigas	22591	0.2119	ORF21 CDS	Unknown
M. gigas	23044	0.1575	ORF21 CDS	Unknown
M. gigas	23078	0.3554	NA	intergenic
M. gigas	23484	0.3215	ORF22 CDS	transmembrane protein, 1 helix
M. gigas	23786	0.2328	ORF22 CDS	transmembrane protein, 1 helix
M. gigas	23928	0.2123	ORF22 CDS	transmembrane protein, 1 helix
M. gigas	24068	0.2081	ORF22 CDS	transmembrane protein, 1 helix
M. gigas	24371	0.1959	ORF22 CDS	transmembrane protein, 1 helix
M. gigas	25198	0.215	ORF22 CDS	transmembrane protein, 1 helix
M. gigas	25876	0.3831	ORF22 CDS	transmembrane protein, 1 helix
M. gigas	25928	0.5373	ORF22 CDS	transmembrane protein, 1 helix
M. gigas	26076	0.834	ORF22 CDS	transmembrane protein, 1 helix
M. gigas	26153	0.697	ORF22 CDS	transmembrane protein, 1 helix
M. gigas	26613	0.8039	ORF22 CDS	transmembrane protein, 1 helix
M. gigas	27626	1.09	ORF22 CDS	transmembrane protein, 1 helix
M. gigas	28194	1.087	NA	intergenic
M. gigas	28782	0.7312	ORF23 CDS	Unknown
M. gigas	29087	0.4258	ORF23 CDS	Unknown
M. gigas	29220	0.5201	ORF23 CDS	Unknown
M. gigas	29844	0.4426	ORF23 CDS	Unknown
M. gigas	30157	0.4272	ORF23 CDS	Unknown
M. gigas	30682	0.553	ORF23 CDS	Unknown
M. gigas	31019	0.513	ORF23 CDS	Unknown
M. gigas	31372	0.5247	ORF23 CDS	Unknown
M. gigas	31649	0.942	ORF23 CDS	Unknown
M. gigas	31743	0.6748	ORF23 CDS	Unknown
M. gigas	32166	0.5866	ORF24 CDS	Unknown
M. gigas	32396	0.65	ORF24 CDS	Unknown
M. gigas	32654	0.474	ORF24 CDS	Unknown
M. gigas	32744	0.6097	ORF24 CDS	Unknown
M. gigas	33081	0.4661	ORF24 CDS	Unknown
M. gigas	33443	0.4552	ORF25 CDS	transmembrane glycoprotein, 1 helix
M. gigas	33860	0.4408	ORF25 CDS	transmembrane glycoprotein, 1 helix
M. gigas	34021	0.4485	ORF25 CDS	transmembrane glycoprotein, 1 helix
M. gigas	34104	0.2631	ORF26 CDS	Unknown
M. gigas	34793	0.1826	ORF26 CDS	Unknown
M. gigas	35001	0.2251	ORF26 CDS	Unknown
M. gigas	35153	0.2263	ORF26 CDS	Unknown
M. gigas	36421	0.4896	ORF28 CDS	Unknown
M. gigas	36484	0.4896	ORF28 CDS	Unknown
M. gigas	36899	0.4967	ORF28 CDS	Unknown
M. gigas	37043	0.5338	ORF28 CDS	Unknown
M. gigas	37362	0.5283	ORF28 CDS	Unknown
M. gigas	37565	0.6292	ORF28 CDS	Unknown
M. gigas	37958	0.5414	ORF28 CDS	Unknown
M. gigas	38195	0.6253	ORF28 CDS	Unknown
M. gigas	38569	0.3594	ORF28 CDS	Unknown
M. gigas	38725	0.3621	ORF28 CDS	Unknown
M. gigas	38919	0.3579	ORF29 CDS	Unknown
M. gigas	38983	0.7624	ORF29 CDS	Unknown
M. gigas	39577	0.92	ORF30 CDS	Herpes_UL92
M. gigas	40043	0.9594	ORF31 CDS	Unknown
M. gigas	40450	0.9805	ORF31 CDS	Unknown
M. gigas	40803	0.6541	NA	intergenic
M. gigas	40823	0.7988	NA	intergenic
M. gigas	40944	0.9291	ORF32	transmembrane glycoprotein, 1 helix
M. gigas	41215	0.9133	ORF32	transmembrane glycoprotein, 1 helix
M. gigas	41993	0.7794	ORF32	transmembrane glycoprotein, 1 helix
M. gigas	42620	0.7283	ORF32	transmembrane glycoprotein, 1 helix
M. gigas	42820	0.6256	ORF32	transmembrane glycoprotein, 1 helix
M. gigas	43072	0.6538	ORF33 CDS	Unknown
M. gigas	43151	0.8191	ORF33 CDS	Unknown
M. gigas	43696	0.8223	ORF33 CDS	Unknown
M. gigas	43885	1.085	ORF33 CDS	Unknown
M. gigas	44401	1.018	NA	intergenic
M. gigas	44926	1.115	ORF35 CDS	Unknown
M. gigas	45159	1.079	ORF36 CDS	membrane protein
M. gigas	45562	0.9647	ORF38 CDS	Zinc-finger, Ring type
M. gigas	47525	1.274	ORF40 CDS	Unknown
M. gigas	47729	1.313	ORF40 CDS	Unknown
M. gigas	48045	1.847	ORF40 CDS	Unknown
M. gigas	48358	1.368	ORF40 CDS	Unknown
M. gigas	48710	1.385	ORF41 CDS	transmembrane protein, 1 helix
M. gigas	49006	1.359	ORF41 CDS	transmembrane protein, 1 helix
M. gigas	49349	1.737	ORF41 CDS	transmembrane protein, 1 helix
M. gigas	50098	1.702	ORF41 CDS	transmembrane protein, 1 helix
M. gigas	50302	1.523	ORF41 CDS	transmembrane protein, 1 helix
M. gigas	50747	1.558	ORF41 CDS	transmembrane protein, 1 helix
M. gigas	50783	1.216	ORF41 CDS	transmembrane protein, 1 helix
M. gigas	51116	1.304	ORF41 CDS	transmembrane protein, 1 helix
M. gigas	51330	0.9017	ORF41 CDS	transmembrane protein, 1 helix
M. gigas	51515	1.089	ORF41 CDS	transmembrane protein, 1 helix
M. gigas	51814	1.255	ORF42 CDS	Zinc-finger, Ring type, BIR domain
M. gigas	51886	1.086	ORF42 CDS	Zinc-finger, Ring type, BIR domain
M. gigas	51967	1.239	ORF42 CDS	Zinc-finger, Ring type, BIR domain
M. gigas	52325	1.135	ORF42 CDS	Zinc-finger, Ring type, BIR domain
M. gigas	52442	1.346	ORF42 CDS	Zinc-finger, Ring type, BIR domain
M. gigas	53405	1.274	ORF43 CDS	Unknown
M. gigas	53486	1.383	NA	intergenic
M. gigas	53811	1.344	ORFIN.1 CDS	secreted
M. gigas	53992	1.483	ORFIN.1 CDS	secreted
M. gigas	54277	1.42	ORFIN.2 CDS	Unknown
M. gigas	54442	1.566	NA	intergenic
M. gigas	54761	1.576	ORFIN.6 CDS	Unknown
M. gigas	55315	1.548	ORFIN.3 CDS	Unknown
M. gigas	55778	2.31	ORFIN.4 CDS	transmembrane glycoprotein, 1 helix
M. gigas	56037	1.697	ORFIN.4 CDS	transmembrane glycoprotein, 1 helix
M. gigas	56125	1.682	ORFIN.4 CDS	transmembrane glycoprotein, 1 helix
M. gigas	56235	1.683	NA	intergenic
M. gigas	56531	1.432	ORF44 CDS	Deoxynucleoside kinase domain
M. gigas	57005	1.656	ORF44 CDS	Deoxynucleoside kinase domain
M. gigas	57148	1.153	ORF44 CDS	Deoxynucleoside kinase domain
M. gigas	57387	1.166	ORF44 CDS	Deoxynucleoside kinase domain
M. gigas	57432	1.125	NA	intergenic
M. gigas	57717	1.932	ORF45 CDS	Unknown
M. gigas	58750	2.094	ORF46 CDS	Unknown
M. gigas	58817	1.656	ORF46 CDS	Unknown
M. gigas	58918	1.387	ORF46 CDS	Unknown
M. gigas	59210	1.018	ORF47 CDS	Unknown
M. gigas	60014	1.089	ORF47 CDS	Unknown
M. gigas	60359	1.012	ORF47 CDS	Unknown
M. gigas	60755	0.9504	ORF47 CDS	Unknown
M. gigas	60972	0.5504	ORF47 CDS	Unknown
M. gigas	61105	0.2933	ORF47 CDS	Unknown
M. gigas	68684	0.3049	NA	intergenic
M. gigas	69153	0.2996	ORF50	secreted
M. gigas	69500	0.1118	ORF50	secreted
M. gigas	71163	0.2838	ORF51 CDS	Ribonucleotide reductase large subunit
M. gigas	71393	0.6382	ORF51 CDS	Ribonucleotide reductase large subunit
M. gigas	71704	0.661	ORF51 CDS	Ribonucleotide reductase large subunit
M. gigas	71833	1.086	ORF51 CDS	Ribonucleotide reductase large subunit
M. gigas	72263	1.073	ORF51 CDS	Ribonucleotide reductase large subunit
M. gigas	72448	0.5785	ORF51 CDS	Ribonucleotide reductase large subunit
M. gigas	73398	0.6024	ORF51 CDS	Ribonucleotide reductase large subunit
M. gigas	74408	0.7523	ORF53 CDS	Zinc-finger, Ring type
M. gigas	74751	0.5905	ORF53 CDS	Zinc-finger, Ring type
M. gigas	75033	0.5542	ORF53 CDS	Zinc-finger, Ring type
M. gigas	75334	0.5424	ORF53 CDS	Zinc-finger, Ring type
M. gigas	75724	1.009	NA	intergenic
M. gigas	75899	1.133	ORF54 CDS	transmembrane glycoprotein, 1 helix
M. gigas	76839	1.22	ORF54 CDS	transmembrane glycoprotein, 1 helix
M. gigas	77401	1.049	ORF54 CDS	transmembrane glycoprotein, 1 helix
M. gigas	77912	1.112	ORF54 CDS	transmembrane glycoprotein, 1 helix
M. gigas	77938	1.073	ORF54 CDS	transmembrane glycoprotein, 1 helix
M. gigas	78195	0.8873	NA	intergenic
M. gigas	80268	0.8845	ORF57 CDS	transmembrane protein, 3 helix, MCLC
M. gigas	80575	0.7027	ORF58 CDS	Unknown
M. gigas	80789	0.4659	ORF58 CDS	Unknown
M. gigas	80880	0.4655	ORF58 CDS	Unknown
M. gigas	81030	0.5813	ORF58 CDS	Unknown
M. gigas	81724	0.3859	ORF58 CDS	Unknown
M. gigas	81822	0.3299	ORF58 CDS	Unknown
M. gigas	81993	0.4405	ORF58 CDS	Unknown
M. gigas	82433	0.6029	ORF59 CDS	transmembrane glycoprotein, 1 helix
M. gigas	82621	0.6442	ORF59 CDS	transmembrane glycoprotein, 1 helix
M. gigas	82852	0.8059	ORF59 CDS	transmembrane glycoprotein, 1 helix
M. gigas	82944	0.8054	ORF59 CDS	transmembrane glycoprotein, 1 helix
M. gigas	83064	0.8709	ORF59 CDS	transmembrane glycoprotein, 1 helix
M. gigas	83311	0.8703	ORF59 CDS	transmembrane glycoprotein, 1 helix
M. gigas	83427	1.327	ORF59 CDS	transmembrane glycoprotein, 1 helix
M. gigas	83468	1.25	ORF59 CDS	transmembrane glycoprotein, 1 helix
M. gigas	83848	2.072	ORF59 CDS	transmembrane glycoprotein, 1 helix
M. gigas	83881	2.068	ORF59 CDS	transmembrane glycoprotein, 1 helix
M. gigas	84126	2.801	ORF59 CDS	transmembrane glycoprotein, 1 helix
M. gigas	85393	2.646	ORF59 CDS	transmembrane glycoprotein, 1 helix
M. gigas	85480	2.968	NA	intergenic
M. gigas	85850	2.66	ORF60 CDS	Unknown
M. gigas	86300	1.727	ORF60 CDS	Unknown
M. gigas	87166	1.616	ORF61 CDS	Unknown
M. gigas	87552	1.305	ORF61 CDS	Unknown
M. gigas	87883	1.297	ORF61 CDS	Unknown
M. gigas	88060	1.188	ORF61 CDS	Unknown
M. gigas	88235	1.073	ORF61 CDS	Unknown
M. gigas	88814	0.8785	NA	intergenic
M. gigas	89229	0.798	ORF62	transmembrane glycoprotein, 1 helix
M. gigas	89330	0.4974	ORF62	class I membrane protein, maintains continuity in chimeric ORFs when inverted
M. gigas	89497	0.3745	ORF62	class I membrane protein, maintains continuity in chimeric ORFs when inverted
M. gigas	89701	0.2959	ORF62	class I membrane protein, maintains continuity in chimeric ORFs when inverted
M. gigas	90625	0.4546	ORF63	class I membrane protein
M. gigas	90650	0.5503	ORF63	class I membrane protein
M. gigas	92349	0.6	ORF63	class I membrane protein
M. gigas	92545	0.5983	ORF63	class I membrane protein
M. gigas	93385	1.104	ORF64 CDS	RNA-ligase_T4 phage
M. gigas	94140	0.8142	ORF65	class I membrane protein, maintains continuity in chimeric ORFs when inverted
M. gigas	94652	0.7548	ORF65	class I membrane protein, maintains continuity in chimeric ORFs when inverted
M. gigas	94742	0.9045	ORF65	class I membrane protein, maintains continuity in chimeric ORFs when inverted
M. gigas	95053	1.354	ORF65	class I membrane protein, maintains continuity in chimeric ORFs when inverted
M. gigas	95254	1.136	ORF65	class I membrane protein, maintains continuity in chimeric ORFs when inverted
M. gigas	95615	1.013	ORF65	class I membrane protein, maintains continuity in chimeric ORFs when inverted
M. gigas	96575	0.7803	ORF66 CDS	DNA primase, small subunit
M. gigas	97140	0.5323	ORF66 CDS	DNA primase, small subunit
M. gigas	97629	0.8522	ORF66 CDS	DNA primase, small subunit
M. gigas	97735	0.7463	ORF66 CDS	DNA primase, small subunit
M. gigas	97806	1.365	ORF66 CDS	DNA primase, small subunit
M. gigas	100497	0.8289	ORF67 CDS	P-loop NTPase, helicase
M. gigas	100823	0.5937	ORF67 CDS	P-loop NTPase, helicase
M. gigas	101117	0.6222	ORF67 CDS	P-loop NTPase, helicase
M. gigas	101251	0.8127	ORF67 CDS	P-loop NTPase, helicase
M. gigas	101538	0.7519	ORF67 CDS	P-loop NTPase, helicase
M. gigas	102073	1.324	ORF68 CDS	transmembrane protein, 1 helix
M. gigas	102276	1.437	ORF68 CDS	transmembrane protein, 1 helix
M. gigas	102510	1.035	ORF68 CDS	transmembrane protein, 1 helix
M. gigas	102592	0.8064	ORF68 CDS	transmembrane protein, 1 helix
M. gigas	102964	0.8718	ORF68 CDS	transmembrane protein, 1 helix
M. gigas	103087	0.9161	ORF68 CDS	transmembrane protein, 1 helix
M. gigas	103297	1.069	ORF68 CDS	transmembrane protein, 1 helix
M. gigas	103490	1.132	ORF68 CDS	transmembrane protein, 1 helix
M. gigas	103782	1.496	NA	intergenic
M. gigas	103868	1.385	ORF69 CDS	Unknown
M. gigas	103961	1.302	ORF69 CDS	Unknown
M. gigas	104209	1.207	ORF69 CDS	Unknown
M. gigas	104251	1.213	ORF69 CDS	Unknown
M. gigas	104341	0.9293	ORF69 CDS	Unknown
M. gigas	104677	0.8616	ORF69 CDS	Unknown
M. gigas	104713	0.9268	ORF69 CDS	Unknown
M. gigas	105055	1.13	ORF69 CDS	Unknown
M. gigas	105433	0.8833	NA	intergenic
M. gigas	105648	0.8042	NA	intergenic
M. gigas	105755	1.01	ORF70 CDS	Unknown
M. gigas	106679	0.9753	ORF71 CDS	Unknown
M. gigas	106767	0.819	ORF71 CDS	Unknown
M. gigas	107198	0.6217	ORF71 CDS	Unknown
M. gigas	107538	0.6895	ORF71 CDS	Unknown
M. gigas	107793	0.9261	ORF71 CDS	Unknown
M. gigas	107825	1.186	ORF71 CDS	Unknown
M. gigas	107879	1.277	ORF71 CDS	Unknown
M. gigas	108103	1.194	ORF72 CDS	transmembrane protein, 1 helix
M. gigas	108785	0.9812	ORF73	White spot syndrome virus (WSSV), Orf116/126, C-terminal
M. gigas	108818	1.035	ORF73	White spot syndrome virus (WSSV), Orf116/126, C-terminal
M. gigas	110203	0.6048	ORF73	Unknown
M. gigas	110712	0.6573	ORF74 CDS	secreted
M. gigas	110918	0.8764	ORF75 CDS	dUTPase-like
M. gigas	111006	0.864	ORF75 CDS	dUTPase-like
M. gigas	111377	0.7993	ORF75 CDS	dUTPase-like
M. gigas	111557	0.8231	NA	intergenic
M. gigas	111702	0.7453	NA	intergenic
M. gigas	111934	0.7759	NA	intergenic
M. gigas	112316	0.6977	NA	intergenic
M. gigas	112580	0.9205	ORF76 CDS	Unknown
M. gigas	112800	0.8753	ORF76 CDS	Unknown
M. gigas	112888	1.096	ORF76 CDS	Unknown
M. gigas	113120	1.182	ORF76 CDS	Unknown
M. gigas	113474	1.352	ORF76 CDS	Unknown
M. gigas	114368	1.269	ORF76 CDS	Unknown
M. gigas	114446	1.257	NA	intergenic
M. gigas	114647	1.203	ORF77 CDS	transmembrane glycoprotein, 2 helix
M. gigas	114830	0.873	ORF77 CDS	transmembrane glycoprotein, 2 helix
M. gigas	115032	0.8888	ORF77 CDS	transmembrane glycoprotein, 2 helix
M. gigas	115113	0.8964	ORF77 CDS	transmembrane glycoprotein, 2 helix
M. gigas	115380	0.8378	ORF77 CDS	transmembrane glycoprotein, 2 helix
M. gigas	115449	0.7971	ORF77 CDS	transmembrane glycoprotein, 2 helix
M. gigas	115467	0.797	ORF77 CDS	transmembrane glycoprotein, 2 helix
M. gigas	115968	0.6422	ORF77 CDS	transmembrane glycoprotein, 2 helix
M. gigas	116004	0.9434	ORF77 CDS	transmembrane glycoprotein, 2 helix
M. gigas	116166	0.9317	ORF77 CDS	transmembrane glycoprotein, 2 helix
M. gigas	116318	0.5273	ORF77 CDS	transmembrane glycoprotein, 2 helix
M. gigas	116580	0.416	ORF77 CDS	transmembrane glycoprotein, 2 helix
M. gigas	116594	0.4166	ORF77 CDS	transmembrane glycoprotein, 2 helix
M. gigas	116951	0.349	ORF77 CDS	transmembrane glycoprotein, 2 helix
M. gigas	117282	0.4015	ORF77 CDS	transmembrane glycoprotein, 2 helix
M. gigas	117328	0.3992	ORF77 CDS	transmembrane glycoprotein, 2 helix
M. gigas	117409	0.6755	ORF77 CDS	transmembrane glycoprotein, 2 helix
M. gigas	117564	0.5	ORF77 CDS	transmembrane glycoprotein, 2 helix
M. gigas	117986	0.5691	ORF77 CDS	transmembrane glycoprotein, 2 helix
M. gigas	118051	0.565	ORF77 CDS	transmembrane glycoprotein, 2 helix
M. gigas	118311	0.5121	ORF77 CDS	transmembrane glycoprotein, 2 helix
M. gigas	118623	0.5946	ORF78 CDS	Unknown
M. gigas	118634	0.604	ORF78 CDS	Unknown
M. gigas	119681	0.5831	ORF78 CDS	Unknown
M. gigas	119946	0.5943	ORF78 CDS	Unknown
M. gigas	120625	0.3382	ORF78 CDS	Unknown
M. gigas	121188	0.312	ORF78 CDS	Unknown
M. gigas	121449	0.2582	ORF78 CDS	Unknown
M. gigas	122011	0.3062	ORF79 CDS	Unknown
M. gigas	122164	0.2786	ORF79 CDS	Unknown
M. gigas	122229	0.1871	ORF79 CDS	Unknown
M. gigas	122573	0.2137	ORF80 CDS	transmembrane glycoprotein, 1 helix
M. gigas	122795	0.326	NA	intergenic
M. gigas	122910	0.4472	ORF81 CDS	Unknown
M. gigas	123770	0.4475	ORF82 CDS	Unknown
M. gigas	124233	0.4494	ORF82 CDS	Unknown
M. gigas	124283	0.4524	ORF82 CDS	Unknown
M. gigas	124398	0.567	ORF83 CDS	secreted
M. gigas	124649	0.6254	ORF83 CDS	secreted
M. gigas	124799	0.6153	ORF83 CDS	secreted
M. gigas	125006	0.6011	ORF83 CDS	secreted
M. gigas	125071	0.9795	ORF83 CDS	secreted
M. gigas	125336	0.7193	ORF83 CDS	secreted
M. gigas	125466	0.4675	ORF83 CDS	secreted
M. gigas	125632	0.5059	ORF84 CDS	transmembrane protein, 1 helix
M. gigas	125985	0.5099	ORF85 CDS	Unknown
M. gigas	126549	0.3374	ORF85 CDS	Unknown
M. gigas	126965	0.5473	ORF85 CDS	Unknown
M. gigas	127030	0.6152	ORF85 CDS	Unknown
M. gigas	127357	0.7877	ORF85 CDS	Unknown
M. gigas	128059	0.8871	ORF86 CDS	Unknown
M. gigas	128231	0.9586	ORF86 CDS	Unknown
M. gigas	128510	1.115	ORF87 CDS	BIR repeat
M. gigas	128748	0.9588	ORF87 CDS	BIR repeat
M. gigas	128751	0.9584	ORF87 CDS	BIR repeat
M. gigas	129104	1.002	ORF88 CDS	transmembrane glycoprotein, 1 helix
M. gigas	129360	1	ORF88 CDS	transmembrane glycoprotein, 1 helix
M. gigas	129458	1.132	ORF88 CDS	transmembrane glycoprotein, 1 helix
M. gigas	129463	1.033	ORF88 CDS	transmembrane glycoprotein, 1 helix
M. gigas	129646	1.05	ORF88 CDS	transmembrane glycoprotein, 1 helix
M. gigas	129793	1.049	ORF88 CDS	transmembrane glycoprotein, 1 helix
M. gigas	129831	0.9462	ORF88 CDS	transmembrane glycoprotein, 1 helix
M. gigas	130587	0.5835	ORF88 CDS	transmembrane glycoprotein, 1 helix
M. gigas	130900	0.8148	ORF88 CDS	transmembrane glycoprotein, 1 helix
M. gigas	131081	0.7857	ORF88 CDS	transmembrane glycoprotein, 1 helix
M. gigas	131195	0.7829	ORF89 CDS	Unknown
M. gigas	131358	0.8243	ORF89 CDS	Unknown
M. gigas	131781	0.8822	ORF89 CDS	Unknown
M. gigas	131976	0.871	NA	intergenic
M. gigas	132254	1.276	ORF90 CDS	Unknown
M. gigas	132732	1.26	ORF90 CDS	Unknown
M. gigas	132817	1.368	ORF90 CDS	Unknown
M. gigas	133219	1.235	ORF91 CDS	Unknown
M. gigas	133534	1.4	ORF91 CDS	Unknown
M. gigas	134067	1.526	ORF91 CDS	Unknown
M. gigas	134501	1.516	ORF92 CDS	Unknown
M. gigas	134635	1.784	ORF92 CDS	Unknown
M. gigas	135299	1.852	ORF93 CDS	Unknown
M. gigas	135607	2.187	ORF93 CDS	Unknown
M. gigas	135688	2.202	ORF93 CDS	Unknown
M. gigas	136115	1.646	ORF94 CDS	Unknown
M. gigas	136327	1.435	ORF94 CDS	Unknown
M. gigas	136446	1.525	ORF94 CDS	Unknown
M. gigas	136937	1.118	ORF94 CDS	Unknown
M. gigas	137446	0.7664	ORF95 CDS	Exonuclease
M. gigas	137594	0.6733	ORF95 CDS	Exonuclease
M. gigas	137658	0.6154	ORF95 CDS	Exonuclease
M. gigas	137827	0.5566	ORF95 CDS	Exonuclease
M. gigas	137911	0.5808	ORF95 CDS	Exonuclease
M. gigas	138180	0.5825	ORF96 CDS	Zinc-finger, Ring type
M. gigas	138232	0.4434	ORF96 CDS	Zinc-finger, Ring type
M. gigas	138397	0.4549	ORF96 CDS	Zinc-finger, Ring type
M. gigas	138697	0.3728	ORF96 CDS	Zinc-finger, Ring type
M. gigas	138864	0.3688	NA	intergenic
M. gigas	139321	0.3718	ORF97 CDS	Zinc-finger, Ring type
M. gigas	139946	0.3786	ORF98 CDS	Unknown
M. gigas	140219	0.3578	ORF98 CDS	Unknown
M. gigas	140424	0.2957	ORF98 CDS	Unknown
M. gigas	141316	0.4271	ORF98 CDS	Unknown
M. gigas	145377	0.5098	ORF99 CDS	BIR repeat
M. gigas	145570	0.691	ORF99 CDS	BIR repeat
M. gigas	145823	0.7999	ORF99 CDS	BIR repeat
M. gigas	146008	0.7392	ORF99 CDS	BIR repeat
M. gigas	146024	0.741	ORF99 CDS	BIR repeat
M. gigas	146427	0.7056	NA	intergenic
M. gigas	146659	0.7116	ORF100 CDS	DNA polymerase
M. gigas	146845	0.7475	ORF100 CDS	DNA polymerase
M. gigas	147191	0.7874	ORF100 CDS	DNA polymerase
M. gigas	147435	0.7338	ORF100 CDS	DNA polymerase
M. gigas	147529	0.4934	ORF100 CDS	DNA polymerase
M. gigas	148025	0.5304	ORF100 CDS	DNA polymerase
M. gigas	148748	0.5928	ORF100 CDS	DNA polymerase
M. gigas	149016	0.9536	ORF100 CDS	DNA polymerase
M. gigas	149376	0.9245	ORF100 CDS	DNA polymerase
M. gigas	149494	1.009	ORF100 CDS	DNA polymerase
M. gigas	149885	0.8823	ORF100 CDS	DNA polymerase
M. gigas	150527	1.418	ORF100 CDS	DNA polymerase
M. gigas	150837	1.753	ORF100 CDS	DNA polymerase
M. gigas	150925	1.688	ORF100 CDS	DNA polymerase
M. gigas	151137	1.569	ORF100 CDS	DNA polymerase
M. gigas	151214	1.553	ORF100 CDS	DNA polymerase
M. gigas	151359	1.443	ORF100 CDS	DNA polymerase
M. gigas	151488	1.418	ORF100 CDS	DNA polymerase
M. gigas	151731	1.371	ORF100 CDS	DNA polymerase
M. gigas	151975	1.257	ORF100 CDS	DNA polymerase
M. gigas	152331	1.295	ORF101 CDS	Unknown
M. gigas	152519	1.124	ORF101 CDS	Unknown
M. gigas	152765	1.032	ORF101 CDS	Unknown
M. gigas	153043	1.053	ORF102 CDS	Unknown
M. gigas	153328	0.7853	ORF102 CDS	Unknown
M. gigas	153346	0.9977	ORF102 CDS	Unknown
M. gigas	153473	0.9365	ORF102 CDS	Unknown
M. gigas	153603	1.281	ORF102 CDS	Unknown
M. gigas	153667	1.444	ORF102 CDS	Unknown
M. gigas	153841	1.268	ORF102 CDS	Unknown
M. gigas	153909	1.259	ORF102 CDS	Unknown
M. gigas	154058	0.6836	ORF102 CDS	Unknown
M. gigas	154200	0.629	ORF102 CDS	Unknown
M. gigas	154647	0.6252	ORF102 CDS	Unknown
M. gigas	154701	0.5816	ORF102 CDS	Unknown
M. gigas	154759	0.3805	ORF102 CDS	Unknown
M. gigas	155122	0.3735	ORF102 CDS	Unknown
M. gigas	155426	0.5742	ORF103 CDS	transmembrane protein, 4 helix
M. gigas	155849	0.8161	ORF103 CDS	transmembrane protein, 4 helix
M. gigas	156243	0.6595	ORF103 CDS	transmembrane protein, 4 helix
M. gigas	156367	0.6498	ORF103 CDS	transmembrane protein, 4 helix
M. gigas	157106	0.6918	ORF104 CDS	Unknown
M. gigas	157780	0.6914	ORF104 CDS	Unknown
M. gigas	158159	0.748	ORF104 CDS	Unknown
M. gigas	158231	0.733	ORF104 CDS	Unknown
M. gigas	158332	0.7748	ORF104 CDS	Unknown
M. gigas	158421	0.8478	ORF104 CDS	Unknown
M. gigas	158488	0.9464	ORF104 CDS	Unknown
M. gigas	158615	0.999	ORF104 CDS	Unknown
M. gigas	158800	0.4557	ORF104 CDS	Unknown
M. gigas	158906	0.4629	ORF104 CDS	Unknown
M. gigas	159289	0.288	ORF104 CDS	Unknown
M. gigas	159647	0.5261	ORF104 CDS	Unknown
M. gigas	159821	0.6101	ORF104 CDS	Unknown
M. gigas	160397	0.5754	ORF105	Unknown
M. gigas	161087	0.5387	ORF105	Unknown
M. gigas	161624	0.4116	ORF105	Unknown
M. gigas	161869	0.6268	ORF105	Unknown
M. gigas	161970	0.5949	ORF105	Unknown
M. gigas	162378	0.6076	ORF106 CDS	Zinc-finger, Ring type, BIR domain
M. gigas	163123	0.3459	ORF106 CDS	Zinc-finger, Ring type, BIR domain
M. gigas	163362	0.2257	ORF106 CDS	Zinc-finger, Ring type, BIR domain
M. gigas	163735	0.5005	ORF107 CDS	Unknown
M. gigas	164172	0.6325	ORF107 CDS	Unknown
M. gigas	164174	0.6326	ORF107 CDS	Unknown
M. gigas	164196	0.6855	ORF107 CDS	Unknown
M. gigas	164582	0.734	ORF107 CDS	Unknown
M. gigas	165505	0.9983	ORF107 CDS	Unknown
M. gigas	165764	0.997	NA	intergenic
M. gigas	166279	1.142	ORF108 CDS	Unknown
M. gigas	166374	0.9338	ORF108 CDS	Unknown
M. gigas	166651	1.815	ORF108 CDS	Unknown
M. gigas	166990	2.173	ORF109 CDS	Large subunit DNA-packing terminase
M. gigas	167368	1.677	ORF109 CDS	Large subunit DNA-packing terminase
M. gigas	167824	1.167	ORF109 CDS	Large subunit DNA-packing terminase
M. gigas	167970	1.158	ORF109 CDS	Large subunit DNA-packing terminase
M. gigas	168470	0.7535	ORF109 CDS	Large subunit DNA-packing terminase
M. gigas	168540	1.067	ORF109 CDS	Large subunit DNA-packing terminase
M. gigas	168617	0.7006	ORF109 CDS	Large subunit DNA-packing terminase
M. gigas	168733	0.7103	ORF109 CDS	Large subunit DNA-packing terminase
M. gigas	168932	0.7189	ORF109 CDS	Large subunit DNA-packing terminase
M. gigas	169020	0.531	ORF109 CDS	Large subunit DNA-packing terminase
M. gigas	169491	0.6279	NA	intergenic
M. gigas	169522	0.6276	NA	intergenic
M. gigas	169591	0.4268	ORF110 CDS	Unknown
M. gigas	169740	0.6766	ORF110 CDS	Unknown
M. gigas	170013	0.9982	ORF110 CDS	Unknown
M. gigas	170188	0.4478	ORF110 CDS	Unknown
M. gigas	170265	0.5419	ORF110 CDS	Unknown
M. gigas	170281	0.8374	ORF110 CDS	Unknown
M. gigas	170881	0.5837	ORF111 CDS	transmembrane glycoprotein, 5 helix
M. gigas	170923	0.5809	ORF111 CDS	transmembrane glycoprotein, 5 helix
M. gigas	171068	0.4683	ORF111 CDS	transmembrane glycoprotein, 5 helix
M. gigas	171112	0.4684	ORF111 CDS	transmembrane glycoprotein, 5 helix
M. gigas	171233	0.5448	ORF111 CDS	transmembrane glycoprotein, 5 helix
M. gigas	171301	0.497	NA	intergenic
M. gigas	171443	0.643	ORF112 CDS	Unknown
M. gigas	171545	0.8814	ORF112 CDS	Unknown
M. gigas	171716	0.8295	ORF112 CDS	Unknown
M. gigas	171760	0.5076	ORF112 CDS	Unknown
M. gigas	171899	0.6191	ORF112 CDS	Unknown
M. gigas	172176	0.5507	ORF112 CDS	Unknown
M. gigas	172406	0.6564	ORF112 CDS	Unknown
M. gigas	172551	0.7585	ORF112 CDS	Unknown
M. gigas	172882	0.7618	ORF113 CDS	Unknown
M. gigas	173158	0.7277	ORF113 CDS	Unknown
M. gigas	173220	0.9089	ORF113 CDS	Unknown
M. gigas	173245	0.8354	ORF113 CDS	Unknown
M. gigas	173322	0.8245	ORF113 CDS	Unknown
M. gigas	173496	0.8355	ORF113 CDS	Unknown
M. gigas	173740	1.029	ORF113 CDS	Unknown
M. gigas	175751	1.255	ORF114 CDS	Unknown
M. gigas	176405	0.9131	NA	intergenic
M. gigas	176788	0.9783	ORF5	Unknown
M. gigas	176811	0.8368	ORF5	Unknown
M. gigas	177198	0.7311	ORF5	Unknown
M. gigas	181462	0.7301	ORF4 CDS	Unknown
M. gigas	181730	0.4372	NA	intergenic
M. gigas	182115	0.3511	NA	intergenic
M. gigas	182206	0.319	NA	intergenic
M. gigas	182558	0.355	ORF3 CDS	Unknown
M. gigas	182712	0.3766	ORF3 CDS	Unknown
M. gigas	182957	0.3173	ORF3 CDS	Unknown
M. gigas	183453	0.3201	NA	intergenic
M. gigas	183534	0.2156	NA	intergenic
M. gigas	184089	0.2621	ORF2 CDS	Unknown
M. gigas	184301	0.269	ORF2 CDS	Unknown
M. gigas	184430	0.3316	ORF2 CDS	Unknown
M. gigas	184649	0.4251	NA	intergenic
M. gigas	184798	0.4086	ORF1 CDS	Unknown
M. gigas	185696	0.4129	NA	intergenic
M. gigas	186049	0.3834	ORF115 CDS	Replication origin-binding protein
M. gigas	186173	0.3947	ORF115 CDS	Replication origin-binding protein
M. gigas	186216	0.4526	ORF115 CDS	Replication origin-binding protein
M. gigas	186299	0.4953	ORF115 CDS	Replication origin-binding protein
M. gigas	186333	0.4625	ORF115 CDS	Replication origin-binding protein
M. gigas	186368	0.5023	ORF115 CDS	Replication origin-binding protein
M. gigas	186421	0.6624	ORF115 CDS	Replication origin-binding protein
M. gigas	186426	0.6546	ORF115 CDS	Replication origin-binding protein
M. gigas	186463	0.4266	ORF115 CDS	Replication origin-binding protein
M. gigas	186500	0.397	ORF115 CDS	Replication origin-binding protein
M. gigas	186511	0.3973	ORF115 CDS	Replication origin-binding protein
M. gigas	186769	0.2736	NA	intergenic
M. gigas	186832	0.2486	NA	intergenic
M. gigas	187083	0.3656	NA	intergenic
M. gigas	187244	0.3653	NA	intergenic
M. gigas	187505	0.2411	NA	intergenic
M. gigas	187638	0.2672	NA	intergenic
M. gigas	188093	0.3214	NA	intergenic
M. gigas	188301	0.4534	NA	intergenic
M. gigas	188318	0.3772	NA	intergenic
M. gigas	188491	0.3763	ORF116 CDS	Unknown
M. gigas	188582	0.3217	ORF116 CDS	Unknown
M. gigas	188848	0.5016	ORF116 CDS	Unknown
M. gigas	188943	0.5127	ORF116 CDS	Unknown
M. gigas	188975	0.3966	ORF116 CDS	Unknown
M. gigas	189025	0.4013	ORF116 CDS	Unknown
M. gigas	189123	0.4731	ORF116 CDS	Unknown
M. gigas	189199	0.6057	NA	intergenic
M. gigas	189513	0.3812	NA	intergenic
M. gigas	189762	0.2427	NA	intergenic
M. gigas	190117	0.2593	ORF117 CDS	Zinc-finger, Ring type
M. gigas	190699	0.2288	ORF117 CDS	Zinc-finger, Ring type
M. gigas	190899	0.389	ORF117 CDS	Zinc-finger, Ring type
M. gigas	190911	0.213	ORF117 CDS	Zinc-finger, Ring type
M. gigas	191235	0.1907	NA	intergenic
M. gigas	191392	0.2804	ORF118 CDS	Zinc-finger, Ring type
M. gigas	191652	0.2901	ORF118 CDS	Zinc-finger, Ring type
M. gigas	191779	0.2867	ORF118 CDS	Zinc-finger, Ring type
M. gigas	191966	0.1714	NA	intergenic
M. gigas	192437	0.2399	ORF119 CDS	Unknown
M. gigas	192465	0.2498	ORF119 CDS	Unknown
M. gigas	192590	0.1522	ORF119 CDS	Unknown
M. gigas	192688	0.1851	ORF119 CDS	Unknown
M. gigas	193087	0.2979	NA	intergenic
M. gigas	193332	0.3036	NA	intergenic
M. gigas	194105	0.396	ORF121 CDS	Zinc-finger, Ring type
M. gigas	194382	0.57	ORF121 CDS	Zinc-finger, Ring type
O. edulis	26932	6.621	ORF22 CDS	transmembrane protein, 1 helix
O. edulis	27784	6.532	ORF22 CDS	transmembrane protein, 1 helix
O. edulis	28179	5.836	NA	intergenic
O. edulis	28744	5.773	ORF23 CDS	Unknown
O. edulis	31922	5.022	ORF23 CDS	Unknown
O. edulis	32071	5.034	NA	intergenic
O. edulis	33281	4.877	ORF24 CDS	Unknown
O. edulis	33858	3.296	ORF25 CDS	transmembrane glycoprotein, 1 helix
O. edulis	36092	3.256	ORF27 CDS	dUTPase-like
O. edulis	36158	3.252	ORF27 CDS	dUTPase-like
O. edulis	37565	2.931	ORF28 CDS	Unknown
O. edulis	37841	1.981	ORF28 CDS	Unknown
O. edulis	38621	2.925	ORF28 CDS	Unknown
O. edulis	38848	4.18	ORF29 CDS	Unknown
O. edulis	39904	4.283	ORF30 CDS	Herpes_UL92
O. edulis	40208	2.863	ORF31 CDS	Unknown
O. edulis	41667	3.877	ORF32	Unknown
O. edulis	42982	3.667	ORF32	transmembrane glycoprotein, 1 helix
O. edulis	43645	3.878	ORF33 CDS	Unknown
O. edulis	44503	4.442	ORF38 CDS	Zinc-finger, Ring type
O. edulis	45692	2.789	ORF38 CDS	Zinc-finger, Ring type
O. edulis	47252	2.96	ORF40 CDS	Unknown
O. edulis	47721	2.595	ORF40 CDS	Unknown
O. edulis	48539	2.67	NA	intergenic
O. edulis	49147	1.645	ORF41 CDS	transmembrane protein, 1 helix
O. edulis	49573	1.829	ORF41 CDS	transmembrane protein, 1 helix
O. edulis	50190	1.789	ORF41 CDS	transmembrane protein, 1 helix
O. edulis	51751	2.622	ORF42 CDS	Zinc-finger, Ring type, BIR domain
O. edulis	52131	2.664	ORF42 CDS	Zinc-finger, Ring type, BIR domain
O. edulis	52938	2.609	ORF43 CDS	Unknown
O. edulis	56332	2.582	NA	intergenic
O. edulis	56818	2.549	ORF44 CDS	Deoxynucleoside kinase domain
O. edulis	57372	2.612	ORF44 CDS	Deoxynucleoside kinase domain
O. edulis	58118	2.666	ORF45 CDS	Unknown
O. edulis	58460	2.645	ORF46 CDS	Unknown
O. edulis	59108	2.345	ORF47 CDS	Unknown
O. edulis	61444	2.125	ORF47 CDS	Unknown
O. edulis	69518	3.218	ORF50	secreted, transmembrane protein, 1 helix
O. edulis	70717	3.261	ORF50	secreted, transmembrane protein, 1 helix
O. edulis	71653	3.299	ORF51 CDS	Ribonucleotide reductase large subunit
O. edulis	71855	3.347	ORF51 CDS	Ribonucleotide reductase large subunit
O. edulis	72368	4.297	ORF51 CDS	Ribonucleotide reductase large subunit
O. edulis	72985	4.232	ORF51 CDS	Ribonucleotide reductase large subunit
O. edulis	73737	3.998	ORF52 CDS	Unknown
O. edulis	74541	3.735	ORF53 CDS	Zinc-finger, Ring type
O. edulis	76275	2.745	ORF54 CDS	transmembrane glycoprotein, 1 helix
O. edulis	78021	2.717	ORF54 CDS	transmembrane glycoprotein, 1 helix
O. edulis	79237	2.784	ORF56 CDS	Unknown
O. edulis	79396	2.694	ORF56 CDS	Unknown
O. edulis	79710	2.904	ORF56 CDS	Unknown
O. edulis	81869	2.994	ORF58 CDS	Unknown
O. edulis	82610	3.055	ORF59 CDS	transmembrane glycoprotein, 1 helix
O. edulis	82962	2.866	ORF59 CDS	transmembrane glycoprotein, 1 helix
O. edulis	83331	2.92	ORF59 CDS	transmembrane glycoprotein, 1 helix
O. edulis	83739	3.278	ORF59 CDS	transmembrane glycoprotein, 1 helix
O. edulis	84166	3.352	ORF59 CDS	transmembrane glycoprotein, 1 helix
O. edulis	84911	3.312	ORF59 CDS	transmembrane glycoprotein, 1 helix
O. edulis	87169	3.132	ORF61 CDS	Unknown
O. edulis	87578	2.957	ORF61 CDS	Unknown
O. edulis	88808	2.911	NA	intergenic
O. edulis	89116	1.598	ORF62	Unknown, maintains continuity in chimeric ORFs when inverted
O. edulis	90495	1.212	ORF62	Unknown, maintains continuity in chimeric ORFs when inverted
O. edulis	90683	1.2	ORF63	class I membrane protein
O. edulis	94523	1.177	ORF65	transmembrane glycoprotein, 1 helix
O. edulis	94864	1.186	ORF65	transmembrane glycoprotein, 1 helix
O. edulis	95506	1.214	ORF65	secreted
O. edulis	96195	1.442	ORF66 CDS	DNA primase, small subunit
O. edulis	96626	1.434	ORF66 CDS	DNA primase, small subunit
O. edulis	97267	1.616	ORF66 CDS	DNA primase, small subunit
O. edulis	97856	1.64	ORF66 CDS	DNA primase, small subunit
O. edulis	99285	1.554	ORF66 CDS	DNA primase, small subunit
O. edulis	99349	1.557	ORF66 CDS	DNA primase, small subunit
O. edulis	100502	1.533	ORF67 CDS	P-loop NTPase, helicase
O. edulis	101776	1.548	ORF68 CDS	transmembrane protein, 1 helix
O. edulis	102115	1.377	ORF68 CDS	transmembrane protein, 1 helix
O. edulis	102716	1.612	ORF68 CDS	transmembrane protein, 1 helix
O. edulis	104078	1.65	ORF69 CDS	Unknown
O. edulis	104682	1.874	ORF69 CDS	Unknown
O. edulis	104958	1.864	ORF69 CDS	Unknown
O. edulis	105581	3.552	ORF70	Unknown
O. edulis	105785	3.468	ORF70	Unknown
O. edulis	106445	3.495	NA	intergenic
O. edulis	107260	3.629	ORF71 CDS	Unknown
O. edulis	108135	3.767	ORF72 CDS	transmembrane protein, 1 helix
O. edulis	108673	3.669	ORF73	White spot syndrome virus (WSSV), Orf116/126, C-terminal
O. edulis	109563	6.092	ORF73	Unknown
O. edulis	111091	5.913	ORF75 CDS	dUTPase-like
O. edulis	111290	5.452	ORF75 CDS	dUTPase-like
O. edulis	112171	2.751	NA	intergenic
O. edulis	112856	2.85	ORF76 CDS	Unknown
O. edulis	113125	2.887	ORF76 CDS	Unknown
O. edulis	114388	3.023	ORF76 CDS	Unknown
O. edulis	114684	3.042	ORF77 CDS	transmembrane glycoprotein, 2 helix
O. edulis	115329	2.055	ORF77 CDS	transmembrane glycoprotein, 2 helix
O. edulis	117130	1.947	ORF77 CDS	transmembrane glycoprotein, 2 helix
O. edulis	118410	0.8604	ORF78 CDS	Unknown
O. edulis	119738	0.8466	ORF78 CDS	Unknown
O. edulis	119747	0.8468	ORF78 CDS	Unknown
O. edulis	120005	0.6968	ORF78 CDS	Unknown
O. edulis	121987	1.23	ORF79 CDS	Unknown
O. edulis	123542	1.261	ORF82 CDS	Unknown
O. edulis	123917	1.255	ORF82 CDS	Unknown
O. edulis	126016	1.352	ORF85 CDS	Unknown
O. edulis	127393	1.406	ORF85 CDS	Unknown
O. edulis	127906	2.671	ORF86 CDS	Unknown
O. edulis	129581	2.826	ORF88 CDS	transmembrane glycoprotein, 1 helix
O. edulis	132518	3.021	ORF90 CDS	Unknown
O. edulis	132914	2.97	NA	intergenic
O. edulis	133391	3.103	ORF91 CDS	Unknown
O. edulis	134709	3.204	ORF92 CDS	Unknown
O. edulis	134961	3.1	ORF93 CDS	Unknown
O. edulis	135775	3.21	ORF93 CDS	Unknown
O. edulis	136024	3.231	ORF94 CDS	Unknown
O. edulis	136386	3.214	ORF94 CDS	Unknown
O. edulis	137157	3.177	ORF95 CDS	Exonuclease
O. edulis	138675	6.178	ORF96 CDS	Zinc-finger, Ring type
O. edulis	139021	5.564	ORF97 CDS	Zinc-finger, Ring type
O. edulis	139327	5.536	ORF97 CDS	Zinc-finger, Ring type
O. edulis	139958	5.64	ORF98 CDS	Unknown
O. edulis	140113	5.662	ORF98 CDS	Unknown
O. edulis	140408	7.437	ORF98 CDS	Unknown
O. edulis	140913	7.319	ORF98 CDS	Unknown
O. edulis	141803	7.146	NA	intergenic
O. edulis	142756	7.258	ORF E2	Unknown
O. edulis	143500	7.159	ORF E3	Unknown
O. edulis	145410	6.231	ORF99 CDS	BIR repeat
O. edulis	146400	6.895	NA	intergenic
O. edulis	147809	6.143	ORF100 CDS	DNA polymerase
O. edulis	147929	6.118	ORF100 CDS	DNA polymerase
O. edulis	148242	9.435	ORF100 CDS	DNA polymerase
O. edulis	148848	7.647	ORF100 CDS	DNA polymerase
O. edulis	150365	7.654	ORF100 CDS	DNA polymerase
O. edulis	152565	7.836	ORF101 CDS	Unknown
O. edulis	152954	5.885	ORF102 CDS	Unknown
O. edulis	153788	5.709	ORF102 CDS	Unknown
O. edulis	154581	5.671	ORF102 CDS	Unknown
O. edulis	154671	5.651	ORF102 CDS	Unknown
O. edulis	154983	5.579	ORF102 CDS	Unknown
O. edulis	155658	5.423	ORF103 CDS	Transmembrane protein, 4 helix
O. edulis	155991	5.38	ORF103 CDS	Transmembrane protein, 4 helix
O. edulis	157096	2.514	ORF104 CDS	Unknown
O. edulis	157407	2.502	ORF104 CDS	Unknown
O. edulis	158425	2.488	ORF104 CDS	Unknown
O. edulis	158782	1.531	ORF104 CDS	Unknown
O. edulis	159384	1.503	ORF104 CDS	Unknown
O. edulis	159896	0.7827	ORF104 CDS	Unknown
O. edulis	160307	0.7977	NA	intergenic
O. edulis	160673	0.7955	ORF105	Unknown
O. edulis	160822	0.795	ORF105	Unknown
O. edulis	162848	0.7965	ORF106 CDS	Zinc-finger, Ring type, BIR domain
O. edulis	163019	0.7917	ORF106 CDS	Zinc-finger, Ring type, BIR domain
O. edulis	164804	3.823	ORF107 CDS	Unknown
O. edulis	166496	3.733	ORF108 CDS	Unknown
O. edulis	166891	3.67	ORF109 CDS	Large subunit DNA-packing terminase
O. edulis	168371	2.231	ORF109 CDS	Large subunit DNA-packing terminase
O. edulis	170876	2.637	ORF111 CDS	transmembrane glycoprotein, 5 helix
O. edulis	171212	2.691	ORF111 CDS	transmembrane glycoprotein, 5 helix
O. edulis	171348	2.711	NA	intergenic
O. edulis	172567	2.145	ORF112 CDS	Unknown
O. edulis	173059	2.148	ORF113 CDS	Unknown
O. edulis	173887	2.035	NA	intergenic
O. edulis	175698	2.023	ORF114	Unknown
O. edulis	176865	2.153	ORF5	Unknown
O. edulis	177125	2.12	ORF5	Unknown
O. edulis	178880	2.111	ORF5	Unknown
O. edulis	181903	2.381	ORF E7	Unknown
O. edulis	182163	2.389	NA	intergenic
O. edulis	182786	2.42	ORF3 CDS	Unknown
