## Supplemental Table 9 for "Phylogenomic evidence for host specialization and genetic divergence in OsHV-1 infecting *Magallana gigas* and *Ostrea edulis*"

### Sheet: Feuil1
	Constant size		GMRF		Exponential growth
	Strict clock	Uncorrelated relaxed clock	Strict clock	Uncorrelated relaxed clock	Strict clock	Uncorrelated relaxed clock
PS	-1293.12	-1279.27	-1312.78	-1312.44	-1294.03	-1293.63
SSS	-1293.27	-1279.44	-1312.8	-1312.38	-1294.53	-1294.15
